# Systematic *in silico* discovery of novel solute carrier-like proteins from proteomes

**DOI:** 10.1101/2021.11.19.469292

**Authors:** Gergely Gyimesi, Matthias A. Hediger

## Abstract

Solute carrier (SLC) proteins represent the largest superfamily of transmembrane transporters. While many of them play key biological roles, their systematic analysis has been hampered by their functional and structural heterogeneity. Based on available nomenclature systems, we hypothesized that many as yet unidentified SLC transporters exist in the human genome, which await further systematic analysis. Here, we present criteria for defining “SLC-likeness” to curate a set of “SLC-like” protein families from the Transporter Classification Database (TCDB) and Protein families (Pfam) databases. Computational sequence similarity searches surprisingly identified ∼120 more proteins in human with potential SLC-like properties compared to previous annotations. Interestingly, several of these have documented transport activity in the scientific literature. To complete the overview of the “SLC-ome”, we present an algorithm to classify SLC-like proteins into protein families, investigating their known functions and evolutionary relationships to similar proteins from 6 other clinically relevant experimental organisms, and pinpoint structural orphans. We envision that our work will serve as a stepping stone for future studies of the biological function and the identification of the natural substrates of the many under-explored SLC transporters, as well as for the development of new therapeutic applications, including strategies for personalized medicine and drug delivery.
