## Supplementary material for "Systematic *in silico* discovery of novel solute carrier-like proteins from proteomes": S1 Table

### Sheet: Sheet1
Family ID	Family name	Clan ID	Clan name	Family description
PF03390	2HCT			2-hydroxycarboxylate transporter family
PF00324	AA_permease	CL0062	APC	Amino acid permease
PF13520	AA_permease_2	CL0062	APC	Amino acid permease
PF01490	Aa_trans	CL0062	APC	Transmembrane amino acid transporter protein
PF06541	ABC_trans_CmpB			Putative ABC-transporter type IV
PF03806	ABG_transport	CL0182	IT	AbgT putative transporter family
PF13000	Acatn	CL0015	MFS	Acetyl-coenzyme A transporter 1
PF00873	ACR_tran	CL0322	RND_permease	AcrB/AcrD/AcrF family
PF01594	AI-2E_transport			AI-2E family transporter
PF06610	AlaE			L-alanine exporter
PF11744	ALMT	CL0307	FUSC	Aluminium activated malate transporter
PF00909	Ammonium_transp			Ammonium Transporter Family
PF07260	ANKH	CL0222	MviN_MATE	Progressive ankylosis protein (ANKH)
PF06081	ArAE_1	CL0307	FUSC	Aromatic acid exporter family member 1
PF10334	ArAE_2	CL0307	FUSC	Aromatic acid exporter family member 2
PF02040	ArsB	CL0182	IT	Arsenical pump membrane protein
PF03773	ArsP_1			Predicted permease
PF11449	ArsP_2			Putative, 10TM heavy-metal exporter
PF04161	Arv1			Arv1-like family
PF06826	Asp-Al_Ex	CL0064	CPA_AT	Predicted Permease Membrane Region
PF11700	ATG22	CL0015	MFS	Vacuole effluxer Atg22 like
PF03591	AzlC			AzlC protein
PF05437	AzlD			Branched-chain amino acid transport protein (AzlD)
PF02028	BCCT	CL0062	APC	BCCT, betaine/carnitine/choline family transporter
PF03594	BenE	CL0062	APC	Benzoate membrane transport protein
PF05525	Branch_AA_trans	CL0062	APC	Branched-chain amino acid transport protein
PF03092	BT1	CL0015	MFS	BT1 family
PF05232	BTP			Chlorhexidine efflux transporter
PF03596	Cad	CL0292	LysE	Cadmium resistance transporter
PF01545	Cation_efflux			Cation efflux family
PF09490	CbtA			Probable cobalt transporter subunit (CbtA)
PF03040	CemA			CemA family
PF04515	Choline_transpo			Plasma-membrane choline transporter
PF02417	Chromate_transp			Chromate transporter
PF03600	CitMHS	CL0182	IT	Citrate transporter
PF16980	CitMHS_2	CL0182	IT	Putative citrate transport
PF02487	CLN3			CLN3 protein
PF03601	Cons_hypoth698	CL0064	CPA_AT	Conserved hypothetical protein 698
PF05425	CopD	CL0430	CopD_like	Copper resistance protein D
PF08627	CRT-like	CL0184	DMT	CRT-like, chloroquine-resistance transporter-like
PF16965	CSG2	CL0184	DMT	Ceramide synthase regulator
PF02554	CstA	CL0062	APC	Carbon starvation protein CstA
PF13722	CstA_5TM			5TM C-terminal transporter carbon starvation CstA
PF04145	Ctr			Ctr copper transporter family
PF06808	DctM	CL0182	IT	Tripartite ATP-independent periplasmic transporter, DctM component
PF04290	DctQ			Tripartite ATP-independent periplasmic transporters, DctQ component
PF03605	DcuA_DcuB	CL0182	IT	Anaerobic c4-dicarboxylate membrane transporter
PF03606	DcuC	CL0182	IT	C4-dicarboxylate anaerobic carrier
PF04342	DMT_6	CL0184	DMT	Putative member of DMT superfamily (DUF486)
PF04657	DMT_YdcZ	CL0184	DMT	Putative inner membrane exporter, YdcZ
PF02683	DsbD	CL0292	LysE	Cytochrome C biogenesis protein transmembrane region
PF13386	DsbD_2	CL0292	LysE	Cytochrome C biogenesis protein transmembrane region
PF06237	DUF1011			Protein of unknown function (DUF1011)
PF07854	DUF1646	CL0182	IT	Protein of unknown function (DUF1646)
PF09843	DUF2070			Predicted membrane protein (DUF2070)
PF01595	DUF21			Cyclin M transmembrane N-terminal domain
PF09930	DUF2162			Predicted transporter (DUF2162)
PF10027	DUF2269	CL0430	CopD_like	Predicted integral membrane protein (DUF2269)
PF10101	DUF2339			Predicted membrane protein (DUF2339)
PF10821	DUF2567			Protein of unknown function (DUF2567)
PF11168	DUF2955	CL0307	FUSC	Protein of unknown function (DUF2955)
PF11377	DUF3180			Protein of unknown function (DUF3180)
PF11893	DUF3413			Domain of unknown function (DUF3413)
PF04165	DUF401	CL0182	IT	Protein of unknown function (DUF401)
PF13664	DUF4149	CL0430	CopD_like	Domain of unknown function (DUF4149)
PF15860	DUF4728	CL0347	Tetraspannin	Domain of unknown function (DUF4728)
PF04332	DUF475	CL0292	LysE	Protein of unknown function (DUF475)
PF15962	DUF4765			Domain of unknown function (DUF4765)
PF05684	DUF819	CL0064	CPA_AT	Protein of unknown function (DUF819)
PF06166	DUF979			Protein of unknown function (DUF979)
PF00892	EamA	CL0184	DMT	EamA-like transporter family
PF13536	EmrE	CL0184	DMT	Putative multidrug resistance efflux transporter
PF04346	EutH			Ethanolamine utilisation protein, EutH
PF03124	EXS	CL0182	IT	EXS family
PF01770	Folate_carrier	CL0015	MFS	Reduced folate carrier
PF06963	FPN1	CL0015	MFS	Ferroportin1 (FPN1)
PF03239	FTR1	CL0292	LysE	Iron permease FTR1 family
PF04632	FUSC	CL0307	FUSC	Fusaric acid resistance protein family
PF12805	FUSC-like	CL0307	FUSC	FUSC-like inner membrane protein yccS
PF13515	FUSC_2	CL0307	FUSC	Fusaric acid resistance protein-like
PF07670	Gate			Nucleoside recognition
PF03323	GerA			Bacillus/Clostridium GerA spore germination protein
PF03616	Glt_symporter	CL0064	CPA_AT	Sodium/glutamate symporter
PF02447	GntP_permease	CL0182	IT	GntP family permease
PF04138	GtrA			GtrA-like protein
PF00955	HCO3_cotransp	CL0062	APC	HCO3- transporter family
PF04982	HPP	CL0307	FUSC	HPP family
PF16954	HRG			Haem-transporter, endosomal/lysosomal, haem-responsive gene
PF04955	HupE_UreJ	CL0292	LysE	HupE / UreJ protein
PF13795	HupE_UreJ_2	CL0292	LysE	HupE / UreJ protein
PF10688	Imp-YgjV			Bacterial inner membrane protein
PF04120	Iron_permease			Low affinity iron permease
PF03812	KdgT	CL0064	CPA_AT	2-keto-3-deoxygluconate permease
PF02705	K_trans	CL0062	APC	K+ potassium transporter
PF02652	Lactate_perm	CL0182	IT	L-lactate permease
PF01306	LacY_symp	CL0015	MFS	LacY proton/sugar symporter
PF07766	LETM1			LETM1-like protein
PF04791	LMBR1			LMBR1-like membrane protein
PF04172	LrgB			LrgB-like family
PF01810	LysE	CL0292	LysE	LysE type translocator
PF03956	Lys_export	CL0064	CPA_AT	Lysine exporter LysO
PF03817	MadL			Malonate transporter MadL subunit
PF03818	MadM			Malonate/sodium symporter MadM subunit
PF01914	MarC	CL0292	LysE	MarC family integral membrane protein
PF01554	MatE	CL0222	MviN_MATE	MatE
PF03547	Mem_trans	CL0064	CPA_AT	Membrane transport protein
PF10457	MENTAL			Cholesterol-capturing domain
PF07690	MFS_1	CL0015	MFS	Major Facilitator Superfamily
PF12832	MFS_1_like	CL0015	MFS	MFS_1 like family
PF13347	MFS_2	CL0015	MFS	MFS/sugar transport protein
PF05977	MFS_3	CL0015	MFS	Transmembrane secretion effector
PF06779	MFS_4	CL0015	MFS	Uncharacterised MFS-type transporter YbfB
PF05631	MFS_5	CL0015	MFS	Sugar-tranasporters, 12 TM
PF16983	MFS_MOT1	CL0062	APC	Molybdate transporter of MFS superfamily
PF07672	MFS_Mycoplasma	CL0015	MFS	Mycoplasma MFS transporter
PF01769	MgtE			Divalent cation transporter
PF05653	Mg_trans_NIPA	CL0184	DMT	Magnesium transporter NIPA
PF00153	Mito_carr			Mitochondrial carrier protein
PF03094	Mlo			Mlo family
PF10296	MMM1			Maintenance of mitochondrial morphology protein 1
PF03176	MMPL	CL0322	RND_permease	MMPL family
PF02659	Mntp	CL0292	LysE	Putative manganese efflux pump
PF03650	MPC	CL0141	MtN3-like	Mitochondrial pyruvate carriers
PF03820	Mtc			Tricarboxylate carrier
PF03083	MtN3_slv	CL0141	MtN3-like	Sugar efflux transporter for intercellular exchange
PF03821	Mtp	CL0347	Tetraspannin	Golgi 4-transmembrane spanning transporter
PF00893	Multi_Drug_Res	CL0184	DMT	Small Multidrug Resistance protein
PF03023	MurJ	CL0222	MviN_MATE	Lipid II flippase MurJ
PF01235	Na_Ala_symp	CL0062	APC	Sodium:alanine symporter family
PF01699	Na_Ca_ex			Sodium/calcium exchanger protein
PF03553	Na_H_antiporter	CL0182	IT	Na+/H+ antiporter family
PF06965	Na_H_antiport_1	CL0064	CPA_AT	Na+/H+ antiporter 1
PF13726	Na_H_antiport_2	CL0182	IT	Na+-H+ antiporter family
PF07399	Na_H_antiport_3	CL0182	IT	Putative Na+/H+ antiporter
PF00999	Na_H_Exchanger	CL0064	CPA_AT	Sodium/hydrogen exchanger family
PF02690	Na_Pi_cotrans			Na+/Pi-cotransporter
PF00939	Na_sulph_symp	CL0182	IT	Sodium:sulfate symporter transmembrane region
PF06450	NhaB	CL0182	IT	Bacterial Na+/H+ antiporter B (NhaB)
PF03824	NicO	CL0292	LysE	High-affinity nickel-transport protein
PF04973	NMN_transporter			Nicotinamide mononucleotide transporter
PF06813	Nodulin-like	CL0015	MFS	Nodulin-like
PF01566	Nramp	CL0062	APC	Natural resistance-associated macrophage protein
PF01733	Nucleoside_tran	CL0015	MFS	Nucleoside transporter
PF03825	Nuc_H_symport	CL0015	MFS	Nucleoside H+ symporter
PF04142	Nuc_sug_transp	CL0184	DMT	Nucleotide-sugar transporter
PF03137	OATP	CL0015	MFS	Organic Anion Transporter Polypeptide (OATP) family
PF16955	OFeT_1	CL0292	LysE	Ferrous iron uptake permease, iron-lead transporter
PF03169	OPT			OPT oligopeptide transporter protein
PF04756	OST3_OST6	CL0172	Thioredoxin	OST3 / OST6 family, transporter family
PF15048	OSTbeta			Organic solute transporter subunit beta protein
PF02460	Patched	CL0322	RND_permease	Patched family
PF16933	PelG			Putative exopolysaccharide Exporter (EPS-E)
PF01384	PHO4			Phosphate transporter family
PF04193	PQ-loop	CL0141	MtN3-like	PQ loop repeat
PF00854	PTR2	CL0015	MFS	POT family
PF02378	PTS_EIIC	CL0493	PTS_EIIC	Phosphotransferase system, EIIC
PF13303	PTS_EIIC_2	CL0493	PTS_EIIC	Phosphotransferase system, EIIC
PF03209	PUCC	CL0015	MFS	PUCC protein
PF16913	PUNUT	CL0184	DMT	Purine nucleobase transmembrane transport
PF14752	RBP_receptor			Retinol binding protein receptor
PF04506	Rft-1	CL0222	MviN_MATE	Rft protein
PF06379	RhaT	CL0184	DMT	L-rhamnose-proton symport protein (RhaT)
PF04479	RTA1			RTA1 like protein
PF01758	SBF	CL0064	CPA_AT	Sodium Bile acid symporter family
PF13593	SBF_like	CL0064	CPA_AT	SBF-like CPA transporter family (DUF4137)
PF05982	Sbt_1	CL0064	CPA_AT	Na+-dependent bicarbonate transporter superfamily
PF02667	SCFA_trans	CL0182	IT	Short chain fatty acid transporter
PF00375	SDF			Sodium:dicarboxylate symporter family
PF13630	SdpI			SdpI/YhfL protein family
PF02355	SecD_SecF	CL0322	RND_permease	Protein export membrane protein
PF11139	SfLAP	CL0292	LysE	Sap, sulfolipid-1-addressing protein
PF13965	SID-1_RNA_chan	CL0192	GPCR_A	dsRNA-gated channel SID-1
PF03842	Silic_transp			Silicon transporter
PF03522	SLC12			Solute carrier family 12
PF06027	SLC35F	CL0184	DMT	Solute carrier family 35
PF09335	SNARE_assoc			SNARE associated Golgi protein
PF00209	SNF	CL0062	APC	Sodium:neurotransmitter symporter family
PF03619	Solute_trans_a			Organic solute transporter Ostalpha
PF09546	Spore_III_AE			Stage III sporulation protein AE (spore_III_AE)
PF03845	Spore_permease	CL0062	APC	Spore germination protein
PF13782	SpoVAB			Stage V sporulation protein AB
PF00474	SSF	CL0062	APC	Sodium:solute symporter family
PF00083	Sugar_tr	CL0015	MFS	Sugar (and other) transporter
PF06800	Sugar_transport	CL0184	DMT	Sugar transport protein
PF00916	Sulfate_transp	CL0062	APC	Sulfate permease family
PF04143	Sulf_transp			Sulphur transport
PF01925	TauE	CL0292	LysE	Sulfite exporter TauE/SafE
PF01970	TctA			Tripartite tricarboxylate transporter TctA family
PF03741	TerC	CL0292	LysE	Integral membrane protein TerC family
PF06738	ThrE	CL0470	UMP_1	Putative threonine/serine exporter
PF12821	ThrE_2	CL0470	UMP_1	Threonine/Serine exporter, ThrE
PF03219	TLC	CL0015	MFS	TLC ATP/ADP transporter
PF07857	TMEM144	CL0184	DMT	Transmembrane family, TMEM144 of transporters
PF10639	TMEM234	CL0184	DMT	Putative transmembrane family 234
PF03647	Tmemb_14			Transmembrane proteins 14C
PF03151	TPT	CL0184	DMT	Triose-phosphate Transporter family
PF02133	Transp_cyt_pur	CL0062	APC	Permease for cytosine/purines, uracil, thiamine, allantoin
PF06609	TRI12	CL0015	MFS	Fungal trichothecene efflux pump (TRI12)
PF03222	Trp_Tyr_perm	CL0062	APC	Tryptophan/tyrosine permease family
PF03073	TspO_MBR			TspO/MBR family
PF08449	UAA	CL0184	DMT	UAA transporter family
PF05978	UNC-93	CL0015	MFS	Ion channel regulatory protein UNC-93
PF01169	UPF0016	CL0292	LysE	Uncharacterized protein family UPF0016
PF02694	UPF0060	CL0184	DMT	Uncharacterised BCR, YnfA/UPF0060 family
PF03653	UPF0093	CL0430	CopD_like	Uncharacterised protein family (UPF0093)
PF07168	Ureide_permease	CL0184	DMT	Ureide permease
PF03253	UT			Urea transporter
PF04892	VanZ			VanZ like family
PF03631	Virul_fac_BrkB			Virulence factor BrkB
PF01988	VIT1			VIT family
PF00654	Voltage_CLC			Voltage gated chloride channel
PF00860	Xan_ur_permease	CL0062	APC	Permease family
PF09815	XK-related			XK-related protein
PF03733	YccF			Inner membrane component domain
PF02325	YGGT			YGGT family
PF02588	YitT_membrane			Uncharacterised 5xTM membrane BCR, YitT family COG1284
PF02535	Zip	CL0184	DMT	ZIP Zinc transporter
