## Supplementary material for "Systematic *in silico* discovery of novel solute carrier-like proteins from proteomes": S2 Table

### Sheet: Sheet1
UniProt ID	Gene symbol	TCDB family	TCDB score	Pfam family	Pfam score	Less than 3 TMH	Fragment	Non-human	Protein name	Remarks
B7Z8S2		1.A.11.4	176.1	Ammonium_transp	69.7		o		cDNA FLJ52981, moderately similar to Homo sapiens Rhesus blood group, B glycoprotein (RHBG), mRNA	Seems like a splice variant of RHBG_HUMAN, with the middle of the protein missing.
Q6ZUX1		1.A.112	72.5	DUF21	17.6			o	cDNA FLJ43252 fis, clone HEART2006909	Only similar proteins in UniProt are bacterial proteins with >50% identity.
Q8IXB1	DNAJC10	1.A.76	36.5	OST3_OST6	53.3	o			DnaJ homolog subfamily C member 10	Characterized enzyme. Part of this protein shows similarity to part of the OST3_OST6 Pfam domain, probably because the OST3_OST6 model also contains a (partial) thioredoxin domain, because the hits overlaps with the Thioredoxin domain hit annotated on the Pfam web site.
P13667	PDIA4	1.A.76.1	56.7	OST3_OST6	57.3	o			Protein disulfide-isomerase A4	Characterized enzyme. Similarly to protein Q8IXB1, this protein also gives a hit for the OST3_OST6 domain that overlaps with the hit for a Thioredoxin domain annotated as shown on the website for this sequence in Pfam.
Q14554	PDIA5	1.A.76.1	53.3	OST3_OST6	57.4	o			Protein disulfide-isomerase A5	Characterized enzyme. The same case as for proteins Q8IXB1 and P13667.
B4DIU4		2.A.1.1	47.7	Sugar_tr	62		o		cDNA FLJ50540, highly similar to Solute carrier family 2, facilitated glucose transporter member 5	First 98 amino acids of 113 are identical to human SLC2A5, so probably a fragment or splice variant.
A4D146	LOC402642	2.A.100	61.5	FPN1	60.4		o		Solute carrier family 40 protein	Short protein (167 aa), might be a fragment. Contains a segment of 59 aa 69.5% identical to zebrafish SLC40A1-like sequence (A0A2R8Q2S9), and a segment of 82 aa 53.7% identical to human SLC40A1. BLAST search returns SLC40A1-like sequences from mammals and vertebrates.
O43600		2.A.17.1	58.9	PTR2	28.8			o	Erythroid differentiation-related factor 2 (Fragment)	Shows highest similarity (96.2% identity) to inner segments of bacterial proteins, so likely not a human protein.
Q86YK3	STK4/SLC36AL	2.A.18.8	61.2				o		Kinase/transmembrane domain fusion protein (Fragment)	Proteins in this family without the Aa_trans Pfam domain are likely not transmembrane. Missing the canonical transporter domain of the family, and contains only 2 TMHs according to UniProt annotations.
P0C091	FREM3	2.A.19.3	92.6			o			FRAS1-related extracellular matrix protein 3	SLC8-similar proteins not containing the Pfam domain Na_Ca_ex. This protein is a false positive, which has been selected because it contain Calx-beta Pfam domains similarly to SLC8A1-3 proteins. However, it is a single-TMH protein with no known transporter function.
Q5SZK8	FREM2	2.A.19.3	145			o			FRAS1-related extracellular matrix protein 2	SLC8-similar proteins not containing the Pfam domain Na_Ca_ex. This protein is a false positive, which has been selected because it contain Calx-beta Pfam domains similarly to SLC8A1-3 proteins. However, it is a single-TMH protein with no known transporter function.
Q86XX4	FRAS1	2.A.19.3	134.9			o			Extracellular matrix protein FRAS1	SLC8-similar proteins not containing the Pfam domain Na_Ca_ex. This protein is a false positive, which has been selected because it contain Calx-beta Pfam domains similarly to SLC8A1-3 proteins. However, it is a single-TMH protein with no known transporter function.
Q8WXG9	ADGRV1	2.A.19.3	638.8						Adhesion G-protein coupled receptor V1	SLC8-similar proteins not containing the Pfam domain Na_Ca_ex. This protein is a false positive, which has been selected because it contain Calx-beta Pfam domains similarly to SLC8A1-3 proteins. However, it is a known GPCR.
B4E2E9		2.A.22.2	154.3	SNF	113.8		o		cDNA FLJ51458, highly similar to Sodium- and chloride-dependent neutral andbasic amino acid transporter B(0+)	This 149-aa sequence shows 92% identity to a segment of human SLC6A14, so is likely a fragment.
B4DSH6		2.A.29.14	225.1	Mito_carr	118.4		o		cDNA FLJ53093, moderately similar to Mus musculus solute carrier family 25, member 23 (Slc25a23), mRNA	Seems to contain only two MCF repeats (UniProt). An alignment with human SLC25A44, SLC25A18 and mouse Slc25a23 and human SLC25A23 showed that this sequence is basically identical to the C-terminal half of Q96H78 (human SLC25A44), with a larger stretch of ~100 residues missing. Could be an alternatively spliced variant.
Q8N7R6		2.A.29.4	108.8				o		cDNA FLJ40434 fis, clone TESTI2039353, moderately similar to MITOCHONDRIAL PHOSPHATE CARRIER PROTEIN	Seems to contain only a single MCF repeat (UniProt). BLAST search returns vertebrate sequences, highest similarity was 81.9% identity with sequence F7I611.
A0A024R4M7		2.A.3.3	90.5				o		HCG1658540, isoform CRA_a	The first 195 aa of this 205-aa sequence shows 53.3% identity to a segment of human SLC7A3. Contains 5 predicted TM helices according to UniProt, so likely is not a complete transporter sequence. BLAST search returns mammalian sequences with the highest identity of 78.7%.
Q9NWI3		2.A.3.8	194.7	AA_permease_2	39		o		cDNA FLJ20839 fis, clone ADKA02346	The C-terminal 185 aa of this 370-aa sequence is identical to the C-terminus of human SLC7A10.
Q99416	AE	2.A.31.1	686.4	HCO3_cotransp	436.8		o		Anion exchange protein (Fragment)	Similar (92.8% identity) to the C-terminal part of SLC4A3, also does not start with a methionine.
B3KS22		2.A.36.1	279.9	Na_H_Exchanger	130		o		HCG2015407	96.6% identical to the gorilla protein A0A2I2YMF4, however, the gorilla protein is much larger, and this human sequence possibly contains a half transporter.
Q9BXG1		2.A.40.7	380.5	Xan_ur_permease	118.8			o	p41	BLAST search gives ~90% identical hits from Leuconostoc lactis (Guanine permease), so probably not a human protein.
Q59FC0		2.A.48	115.7	Folate_carrier	69.8		o		Solute carrier family 19, member 2 variant (Fragment)	The last 89 aa of this 125-aa sequence is identical to human SLC19A2, might be a fragment of a splice variant.
B4DE56		2.A.49.2	214	Voltage_CLC	75.5		o		cDNA FLJ59180, moderately similar to Chloride channel protein ClC-Ka	High similarity to the inner segment of human ClC-Ka (P51800, 76.8% identity, but C-terminal region almost identical), therefore probably a fragment.
Q75T53		2.A.5.4	359	Zip	226.4			o	Uncharacterized protein	BLAST search showed hits with 50-60% sequence identity from mites/ticks, and these were the most similar hits. Possibly not a human sequence.
B4E0R8		2.A.90	74.4	RBP_receptor	170.2		o		cDNA FLJ60210	Seems to match 3 TMHs of the region encoded by the RBP_receptor Pfam family. The full domain contains 9 TMHs, so this sequence is likely to be a fragment. BLAST searches returned no significantly similar hits in human.
B7ZMG3	KIAA1529	2.A.90.2	84.9	RBP_receptor	128.9	o			KIAA1529 protein	Seems to match a non-TM region of the RBP_receptor Pfam domain. Identical to human CCDC180 with an extra 139 aa at the N-terminus, which is a secreted protein according to UniProt annotations.
Q6J4J2		9.B.27.1	69	SNARE_assoc	26.5			o	Inflammatory related protein	Most similar proteins are bacterial (95.0% identity with N-terminal half of Q8XDY4), so likely not a human protein.
P49675	STAR	9.B.64	144.8			o			Steroidogenic acute regulatory protein, mitochondrial	Proteins in this family without the MENTAL Pfam domain are not transmembrane.
P59095	STARD6	9.B.64	76.1			o			StAR-related lipid transfer protein 6	Proteins in this family without the MENTAL Pfam domain are not transmembrane.
