## Supplementary material for "Systematic *in silico* discovery of novel solute carrier-like proteins from proteomes": S3 Table

### Sheet: Sheet1
Family name	UniProt ID	Gene symbol	TCDB family	TCDB score	Pfam family	Pfam score	Protein name	Closest PDB	Structural fold
SLC1	P43005	SLC1A1	2.A.23.2	779.7	SDF	438.5	Excitatory amino acid transporter 3	6rvxB	DAACS
SLC1	P43004	SLC1A2	2.A.23.2	819.1	SDF	442	Excitatory amino acid transporter 2	6rvxB	DAACS
SLC1	P43003	SLC1A3	2.A.23.2	838.8	SDF	445.2	Excitatory amino acid transporter 1	6rvxB	DAACS
SLC1	P43007	SLC1A4	2.A.23.3	896	SDF	400.3	Neutral amino acid transporter A	6rvxB	DAACS
SLC1	Q15758	SLC1A5	2.A.23.3	935.5	SDF	399	Neutral amino acid transporter B(0)	6rvxB	DAACS
SLC1	P48664	SLC1A6	2.A.23.2	793.7	SDF	434.3	Excitatory amino acid transporter 4	6rvxB	DAACS
SLC1	O00341	SLC1A7	2.A.23.2	790.4	SDF	427.1	Excitatory amino acid transporter 5	6rvxB	DAACS
SLC2	P11166	SLC2A1	2.A.1.1	470.6	Sugar_tr	538.4	Solute carrier family 2, facilitated glucose transporter member 1	6thaA	MFS
SLC2	P11168	SLC2A2	2.A.1.1	496.4	Sugar_tr	534	Solute carrier family 2, facilitated glucose transporter member 2	5eqhA	MFS
SLC2	P11169	SLC2A3	2.A.1.1	469.2	Sugar_tr	522.6	Solute carrier family 2, facilitated glucose transporter member 3	4zw9A	MFS
SLC2	P14672	SLC2A4	2.A.1.1	456.4	Sugar_tr	508.3	Solute carrier family 2, facilitated glucose transporter member 4	4zw9A	MFS
SLC2	P22732	SLC2A5	2.A.1.1	426	Sugar_tr	465.8	Solute carrier family 2, facilitated glucose transporter member 5	4yb9D	MFS
SLC2	Q9UGQ3	SLC2A6	2.A.1.1	401.3	Sugar_tr	273.7	Solute carrier family 2, facilitated glucose transporter member 6	4j05A	MFS
SLC2	Q6PXP3	SLC2A7	2.A.1.1	414.9	Sugar_tr	401.8	Solute carrier family 2, facilitated glucose transporter member 7	4zw9A	MFS
SLC2	Q9NY64	SLC2A8	2.A.1.1	441.7	Sugar_tr	338.6	Solute carrier family 2, facilitated glucose transporter member 8	4zw9A	MFS
SLC2	Q9NRM0	SLC2A9	2.A.1.1	385.5	Sugar_tr	354.4	Solute carrier family 2, facilitated glucose transporter member 9	4zw9A	MFS
SLC2	O95528	SLC2A10	2.A.1.1	393.3	Sugar_tr	240.2	Solute carrier family 2, facilitated glucose transporter member 10	4zw9A	MFS
SLC2	Q9BYW1	SLC2A11	2.A.1.1	316.1	Sugar_tr	313.5	Solute carrier family 2, facilitated glucose transporter member 11	5eqhA	MFS
SLC2	Q8TD20	SLC2A12	2.A.1.1	456.8	Sugar_tr	332.1	Solute carrier family 2, facilitated glucose transporter member 12	4zw9A	MFS
SLC2	Q96QE2	SLC2A13	2.A.1.1	532.4	Sugar_tr	378.5	Proton myo-inositol cotransporter	4zw9A	MFS
SLC2	Q8TDB8	SLC2A14	2.A.1.1	458.9	Sugar_tr	513.9	Solute carrier family 2, facilitated glucose transporter member 14	4zw9A	MFS
SLC4	P02730	SLC4A1	2.A.31.1	1661.6	HCO3_cotransp	655.2	Band 3 anion transport protein	4yzfA	NAT
SLC4	P04920	SLC4A2	2.A.31.1	2333.9	HCO3_cotransp	693.2	Anion exchange protein 2	6caaB	NAT
SLC4	P48751	SLC4A3	2.A.31.1	2263.2	HCO3_cotransp	681.4	Anion exchange protein 3	6caaB	NAT
SLC4	Q9Y6R1	SLC4A4	2.A.31.2	1745.2	HCO3_cotransp	784.8	Electrogenic sodium bicarbonate cotransporter 1	6caaB	NAT
SLC4	Q9BY07	SLC4A5	2.A.31.2	1620.8	HCO3_cotransp	752.5	Electrogenic sodium bicarbonate cotransporter 4	6caaB	NAT
SLC4	Q9Y6M7	SLC4A7	2.A.31.2	1870.8	HCO3_cotransp	811.3	Sodium bicarbonate cotransporter 3	6caaB	NAT
SLC4	Q2Y0W8	SLC4A8	2.A.31.2	1807.3	HCO3_cotransp	820	Electroneutral sodium bicarbonate exchanger 1	6caaB	NAT
SLC4	Q96Q91	SLC4A9	2.A.31.2	1379.3	HCO3_cotransp	707.3	Anion exchange protein 4	6caaB	NAT
SLC4	Q6U841	SLC4A10	2.A.31.2	1834.1	HCO3_cotransp	822.1	Sodium-driven chloride bicarbonate exchanger	6caaB	NAT
SLC4	Q8NBS3	SLC4A11	2.A.31.4	2155.1	HCO3_cotransp	518	Sodium bicarbonate transporter-like protein 11	6caaB	NAT
SLC5	P13866	SLC5A1	2.A.21.3	884.6	SSF	586.7	Sodium/glucose cotransporter 1	2xq2A	APC
SLC5	P31639	SLC5A2	2.A.21.3	859.4	SSF	564.8	Sodium/glucose cotransporter 2	2xq2A	APC
SLC5	P53794	SLC5A3	2.A.21.3	867.7	SSF	538.8	Sodium/myo-inositol cotransporter	2xq2A	APC
SLC5	Q9NY91	SLC5A4	2.A.21.3	843.1	SSF	525.8	Solute carrier family 5 member 4	2xq2A	APC
SLC5	Q92911	SLC5A5	2.A.21.5	935.7	SSF	145.7	Sodium/iodide cotransporter	2xq2A	APC
SLC5	Q9Y289	SLC5A6	2.A.21.5	955.3	SSF	131.7	Sodium-dependent multivitamin transporter	2xq2A	APC
SLC5	Q9GZV3	SLC5A7	2.A.21.8	1189.2	SSF	120.6	High affinity choline transporter 1	2xq2A	APC
SLC5	Q8N695	SLC5A8	2.A.21.5	964	SSF	138.3	Sodium-coupled monocarboxylate transporter 1	2xq2A	APC
SLC5	Q2M3M2	SLC5A9	2.A.21.3	847.9	SSF	488.7	Sodium/glucose cotransporter 4	2xq2A	APC
SLC5	A0PJK1	SLC5A10	2.A.21.3	792	SSF	462.8	Sodium/glucose cotransporter 5	2xq2A	APC
SLC5	Q8WWX8	SLC5A11	2.A.21.3	821	SSF	471.9	Sodium/myo-inositol cotransporter 2	2xq2A	APC
SLC5	Q1EHB4	SLC5A12	2.A.21.5	988.3	SSF	153.3	Sodium-coupled monocarboxylate transporter 2	2xq2A	APC
SLC6	P30531	SLC6A1	2.A.22.3	937.7	SNF	775.7	Sodium- and chloride-dependent GABA transporter 1	6vrlA	APC
SLC6	P23975	SLC6A2	2.A.22.1	953.3	SNF	797	Sodium-dependent noradrenaline transporter	6vrlA	APC
SLC6	Q01959	SLC6A3	2.A.22.1	936.2	SNF	781.2	Sodium-dependent dopamine transporter	6vrlA	APC
SLC6	P31645	SLC6A4	2.A.22.1	949.9	SNF	755.7	Sodium-dependent serotonin transporter	6vrlA	APC
SLC6	Q9Y345	SLC6A5	2.A.22.2	1062.5	SNF	720.4	Sodium- and chloride-dependent glycine transporter 2	6vrlA	APC
SLC6	P31641	SLC6A6	2.A.22.3	989.4	SNF	798.9	Sodium- and chloride-dependent taurine transporter	6vrlA	APC
SLC6	Q99884	SLC6A7	2.A.22.2	915.5	SNF	762.7	Sodium-dependent proline transporter	6vrlA	APC
SLC6	P48029	SLC6A8	2.A.22.3	1022.1	SNF	802.9	Sodium- and chloride-dependent creatine transporter 1	6vrlA	APC
SLC6	P48067	SLC6A9	2.A.22.2	977.3	SNF	769.5	Sodium- and chloride-dependent glycine transporter 1	6vrlA	APC
SLC6	P48066	SLC6A11	2.A.22.3	1041.3	SNF	818	Sodium- and chloride-dependent GABA transporter 3	6vrlA	APC
SLC6	P48065	SLC6A12	2.A.22.3	1010.4	SNF	806.3	Sodium- and chloride-dependent betaine transporter	6vrlA	APC
SLC6	Q9NSD5	SLC6A13	2.A.22.3	1033.6	SNF	815.4	Sodium- and chloride-dependent GABA transporter 2	6vrlA	APC
SLC6	Q9UN76	SLC6A14	2.A.22.2	917.2	SNF	647	Sodium- and chloride-dependent neutral and basic amino acid transporter B(0+)	6vrlA	APC
SLC6	Q9H2J7	SLC6A15	2.A.22.6	948.3	SNF	739.4	Sodium-dependent neutral amino acid transporter B(0)AT2	6vrlA	APC
SLC6	Q9GZN6	SLC6A16	2.A.22.6	841.1	SNF	403.7	Orphan sodium- and chloride-dependent neurotransmitter transporter NTT5	6vrlA	APC
SLC6	Q9H1V8	SLC6A17	2.A.22.6	969.9	SNF	744.9	Sodium-dependent neutral amino acid transporter SLC6A17	6vrlA	APC
SLC6	Q96N87	SLC6A18	2.A.22.6	833.8	SNF	597.1	Inactive sodium-dependent neutral amino acid transporter B(0)AT3	6vrlA	APC
SLC6	Q695T7	SLC6A19	2.A.22.6	887	SNF	593.3	Sodium-dependent neutral amino acid transporter B(0)AT1	6m17C	APC
SLC6	Q9NP91	SLC6A20	2.A.22.6	840.1	SNF	583.1	Sodium- and chloride-dependent transporter XTRP3	6vrlA	APC
SLC7	P30825	SLC7A1	2.A.3.3	704.6	AA_permease_2	170.1	High affinity cationic amino acid transporter 1	7dsnB	APC
SLC7	P52569	SLC7A2	2.A.3.3	708.6	AA_permease_2	172.3	Cationic amino acid transporter 2	7dsnB	APC
SLC7	Q8WY07	SLC7A3	2.A.3.3	679.3	AA_permease_2	165	Cationic amino acid transporter 3	7dsnB	APC
SLC7	O43246	SLC7A4	2.A.3.3	608	AA_permease_2	164.3	Cationic amino acid transporter 4	7dsnB	APC
SLC7	Q01650	SLC7A5	2.A.3.8	653.4	AA_permease_2	213.9	Large neutral amino acids transporter small subunit 1	7dsnB	APC
SLC7	Q8MH63	SLC7A5P1	2.A.3.8	194.1	AA_permease_2	64	Putative L-type amino acid transporter 1-like protein MLAS	7dsnB	APC
SLC7	Q9GIP4	SLC7A5P2	2.A.3.8	179.6	AA_permease_2	56.3	Putative L-type amino acid transporter 1-like protein IMAA	7dsnB	APC
SLC7	Q92536	SLC7A6	2.A.3.8	657.6	AA_permease_2	220.4	Y+L amino acid transporter 2	7dsnB	APC
SLC7	Q9UM01	SLC7A7	2.A.3.8	642.3	AA_permease_2	203.6	Y+L amino acid transporter 1	7dsnB	APC
SLC7	Q9UHI5	SLC7A8	2.A.3.8	662.4	AA_permease_2	232.7	Large neutral amino acids transporter small subunit 2	7dsnB	APC
SLC7	P82251	SLC7A9	2.A.3.8	599	AA_permease_2	212	b(0,+)-type amino acid transporter 1	7dslB	APC
SLC7	Q9NS82	SLC7A10	2.A.3.8	636.8	AA_permease_2	205.4	Asc-type amino acid transporter 1	7dsnB	APC
SLC7	Q9UPY5	SLC7A11	2.A.3.8	607	AA_permease_2	197.1	Cystine/glutamate transporter	7dsnB	APC
SLC7	Q8TCU3	SLC7A13	2.A.3.8	456.3	AA_permease_2	135.9	Solute carrier family 7 member 13	7dsnB	APC
SLC7	Q8TBB6	SLC7A14	2.A.3.3	719.7	AA_permease_2	152.8	Probable cationic amino acid transporter	7dslB	APC
SLC8	P32418	SLC8A1	2.A.19.3	1869.3	Na_Ca_ex	210.9	Sodium/calcium exchanger 1	4k1cA	NCX
SLC8	Q9UPR5	SLC8A2	2.A.19.3	1730.6	Na_Ca_ex	192.2	Sodium/calcium exchanger 2	4kjrA	NCX
SLC8	P57103	SLC8A3	2.A.19.3	1812.3	Na_Ca_ex	199.4	Sodium/calcium exchanger 3	5hyaA	NCX
SLC9	P19634	SLC9A1	2.A.36.1	845.9	Na_H_Exchanger	296.7	Sodium/hydrogen exchanger 1	7dsxA	NhaA
SLC9	Q9UBY0	SLC9A2	2.A.36.1	869.6	Na_H_Exchanger	311.3	Sodium/hydrogen exchanger 2	7dsxA	NhaA
SLC9	P48764	SLC9A3	2.A.36.1	864.9	Na_H_Exchanger	287.6	Sodium/hydrogen exchanger 3	7dsxA	NhaA
SLC9	Q6AI14	SLC9A4	2.A.36.1	834.3	Na_H_Exchanger	299.6	Sodium/hydrogen exchanger 4	7dsxA	NhaA
SLC9	Q14940	SLC9A5	2.A.36.1	856.4	Na_H_Exchanger	291.9	Sodium/hydrogen exchanger 5	7dsxA	NhaA
SLC9	Q92581	SLC9A6	2.A.36.1	639.1	Na_H_Exchanger	319.5	Sodium/hydrogen exchanger 6	7dsxA	NhaA
SLC9	Q96T83	SLC9A7	2.A.36.1	660	Na_H_Exchanger	304	Sodium/hydrogen exchanger 7	7dsxA	NhaA
SLC9	Q9Y2E8	SLC9A8	2.A.36.1	577.5	Na_H_Exchanger	226.2	Sodium/hydrogen exchanger 8	7dsxA	NhaA
SLC9	Q8IVB4	SLC9A9	2.A.36.1	654.3	Na_H_Exchanger	291.1	Sodium/hydrogen exchanger 9	6z3yA	NhaA
SLC9	Q4ZJI4	SLC9B1	2.A.36.2	936.7	Na_H_Exchanger	103.8	Sodium/hydrogen exchanger 9B1	4d0aB	NhaA
SLC9	A6NJY1	SLC9B1P1	2.A.36.2	461.9	Na_H_Exchanger	61.9	Putative SLC9B1-like protein SLC9B1P1	4d0aB	NhaA
SLC9	Q86UD5	SLC9B2	2.A.36.2	944.3	Na_H_Exchanger	104.8	Sodium/hydrogen exchanger 9B2	4d0aB	NhaA
SLC9	Q4G0N8	SLC9C1	2.A.36.7	885.5	Na_H_Exchanger	96.8	Sodium/hydrogen exchanger 10	7dsxA	NhaA
SLC9	Q5TAH2	SLC9C2	2.A.36.7	788.2	Na_H_Exchanger	72.5	Sodium/hydrogen exchanger 11	7dsxA	NhaA
SLC10	Q14973	SLC10A1	2.A.28.1	442.8	SBF	165.9	Sodium/bile acid cotransporter	4n7wA	NhaA
SLC10	Q12908	SLC10A2	2.A.28.1	454.7	SBF	159.4	Ileal sodium/bile acid cotransporter	4n7wA	NhaA
SLC10	P09131	SLC10A3	2.A.28.1	449.2	SBF	149	P3 protein	4n7wA	NhaA
SLC10	Q96EP9	SLC10A4	2.A.28.1	494.5	SBF	117.8	Sodium/bile acid cotransporter 4	3zuxA	NhaA
SLC10	Q5PT55	SLC10A5	2.A.28.1	426.1	SBF	123.6	Sodium/bile acid cotransporter 5	4n7wA	NhaA
SLC10	Q3KNW5	SLC10A6	2.A.28.1	480.6	SBF	148.7	Solute carrier family 10 member 6	4n7wA	NhaA
SLC10	Q0GE19	SLC10A7	2.A.28.3	329.6	SBF_like	265	Sodium/bile acid cotransporter 7	3zuxA	NhaA
SLC11	P49279	SLC11A1	2.A.55.2	648.3	Nramp	390.2	Natural resistance-associated macrophage protein 1	5m8jA	APC
SLC11	P49281	SLC11A2	2.A.55.2	689.7	Nramp	399.7	Natural resistance-associated macrophage protein 2	5m8jA	APC
SLC12	Q13621	SLC12A1	2.A.30	1379	AA_permease	504	Solute carrier family 12 member 1	7d10A	APC
SLC12	P55011	SLC12A2	2.A.30	1423.3	SLC12	543.5	Solute carrier family 12 member 2	7d10A	APC
SLC12	P55017	SLC12A3	2.A.30	1259.8	AA_permease	462.9	Solute carrier family 12 member 3	7d10A	APC
SLC12	Q9UP95	SLC12A4	2.A.30	1311.7	AA_permease	217.9	Solute carrier family 12 member 4	6m22B	APC
SLC12	Q9H2X9	SLC12A5	2.A.30	1343.5	AA_permease	202.1	Solute carrier family 12 member 5	6m22B	APC
SLC12	Q9UHW9	SLC12A6	2.A.30	1316.9	AA_permease	213	Solute carrier family 12 member 6	6m22B	APC
SLC12	Q9Y666	SLC12A7	2.A.30	1318.3	AA_permease	201.3	Solute carrier family 12 member 7	6m22B	APC
SLC12	A0AV02	SLC12A8	2.A.30	722.4	AA_permease	149.7	Solute carrier family 12 member 8	6m1yB	APC
SLC12	Q9BXP2	SLC12A9	2.A.30	884.4	AA_permease	395.1	Solute carrier family 12 member 9	6m1yB	APC
SLC13	Q9BZW2	SLC13A1	2.A.47.1	746.2	Na_sulph_symp	323.4	Solute carrier family 13 member 1	7jskA	AbgT
SLC13	Q13183	SLC13A2	2.A.47.1	767.7	Na_sulph_symp	619.3	Solute carrier family 13 member 2	7jskA	AbgT
SLC13	Q8WWT9	SLC13A3	2.A.47.1	783.7	Na_sulph_symp	351	Solute carrier family 13 member 3	7jskA	AbgT
SLC13	Q9UKG4	SLC13A4	2.A.47.1	772.2	Na_sulph_symp	350.7	Solute carrier family 13 member 4	7jskA	AbgT
SLC13	Q86YT5	SLC13A5	2.A.47.1	772.4	Na_sulph_symp	431.9	Solute carrier family 13 member 5	7jskA	AbgT
SLC14	Q13336	SLC14A1	1.A.28.1	693.5	UT	370.4	Urea transporter 1	4ezcC	Amt
SLC14	Q15849	SLC14A2	1.A.28.1	1405.6	UT	712.9	Urea transporter 2	4ezcC	Amt
SLC15	P46059	SLC15A1	2.A.17.4	1012.4	PTR2	488.2	Solute carrier family 15 member 1	7nqkA	MFS
SLC15	Q16348	SLC15A2	2.A.17.4	1017.2	PTR2	461.8	Solute carrier family 15 member 2	7nqkA	MFS
SLC15	Q8IY34	SLC15A3	2.A.17.3	608.9	PTR2	276.3	Solute carrier family 15 member 3	4oh3A	MFS
SLC15	Q8N697	SLC15A4	2.A.17.3	609.7	PTR2	398.6	Solute carrier family 15 member 4	4oh3A	MFS
SLC15	A6NIM6	SLC15A5	2.A.17.3	526.8	PTR2	118.6	Solute carrier family 15 member 5	4oh3A	MFS
SLC16	P53985	SLC16A1	2.A.1.13	482	MFS_1	144.4	Monocarboxylate transporter 1	7ckoA	MFS
SLC16	P36021	SLC16A2	2.A.1.13	571.2	MFS_1	99.7	Monocarboxylate transporter 8	7ckoA	MFS
SLC16	O15427	SLC16A3	2.A.1.13	494.7	MFS_1	105.1	Monocarboxylate transporter 4	7ckoA	MFS
SLC16	O15374	SLC16A4	2.A.1.13	499.7	MFS_1	124.5	Monocarboxylate transporter 5	7ckoA	MFS
SLC16	O15375	SLC16A5	2.A.1.13	493.1	MFS_1	122.2	Monocarboxylate transporter 6	7ckoA	MFS
SLC16	O15403	SLC16A6	2.A.1.13	453.9	MFS_1	122.1	Monocarboxylate transporter 7	7ckoA	MFS
SLC16	O60669	SLC16A7	2.A.1.13	504.2	MFS_1	141.5	Monocarboxylate transporter 2	7bp3A	MFS
SLC16	O95907	SLC16A8	2.A.1.13	497.9	MFS_1	96.9	Monocarboxylate transporter 3	7bp3A	MFS
SLC16	Q7RTY1	SLC16A9	2.A.1.13	484.2	MFS_1	116.6	Monocarboxylate transporter 9	7ckoA	MFS
SLC16	Q8TF71	SLC16A10	2.A.1.13	561.5	MFS_1	117.1	Monocarboxylate transporter 10	7ckoA	MFS
SLC16	Q8NCK7	SLC16A11	2.A.1.13	398.9	MFS_1	108.8	Monocarboxylate transporter 11	7ckoA	MFS
SLC16	Q6ZSM3	SLC16A12	2.A.1.13	489.8	MFS_1	125.6	Monocarboxylate transporter 12	7ckoA	MFS
SLC16	Q7RTY0	SLC16A13	2.A.1.13	397.3	MFS_1	111.1	Monocarboxylate transporter 13	7bp3A	MFS
SLC16	Q7RTX9	SLC16A14	2.A.1.13	518.3	MFS_1	166.9	Monocarboxylate transporter 14	7ckoA	MFS
SLC17	Q14916	SLC17A1	2.A.1.14	418.3	MFS_1	164.1	Sodium-dependent phosphate transport protein 1	6v4dA	MFS
SLC17	O00624	SLC17A2	2.A.1.14	407.5	MFS_1	148.1	Sodium-dependent phosphate transport protein 3	6v4dA	MFS
SLC17	O00476	SLC17A3	2.A.1.14	334.5	MFS_1	119.5	Sodium-dependent phosphate transport protein 4	6v4dA	MFS
SLC17	Q9Y2C5	SLC17A4	2.A.1.14	447.9	MFS_1	184.4	Probable small intestine urate exporter	6v4dA	MFS
SLC17	Q9NRA2	SLC17A5	2.A.1.14	516.9	MFS_1	210.7	Sialin	6v4dA	MFS
SLC17	Q9P2U8	SLC17A6	2.A.1.14	657.2	MFS_1	169	Vesicular glutamate transporter 2	6v4dA	MFS
SLC17	Q9P2U7	SLC17A7	2.A.1.14	649.6	MFS_1	161.6	Vesicular glutamate transporter 1	6v4dA	MFS
SLC17	Q8NDX2	SLC17A8	2.A.1.14	650.6	MFS_1	158.1	Vesicular glutamate transporter 3	6v4dA	MFS
SLC17	Q9BYT1	SLC17A9	2.A.1.14	316.9	MFS_1	191.4	Solute carrier family 17 member 9	6e9nA	MFS
SLC18	P54219	SLC18A1	2.A.1.2	323.7	MFS_1	138.8	Chromaffin granule amine transporter	6v4dA	MFS
SLC18	Q05940	SLC18A2	2.A.1.2	331.7	MFS_1	152.5	Synaptic vesicular amine transporter	7mjsX	MFS
SLC18	Q16572	SLC18A3	2.A.1.2	303	MFS_1	125.6	Vesicular acetylcholine transporter	7mjsX	MFS
SLC18	Q6NT16	SLC18B1	2.A.1.2	201.4	MFS_1	159.6	MFS-type transporter SLC18B1	6kklA	MFS
SLC19	P41440	SLC19A1	2.A.48	736.2	Folate_carrier	564.9	Folate transporter 1	7bp3A	MFS
SLC19	O60779	SLC19A2	2.A.48	684.7	Folate_carrier	581.7	Thiamine transporter 1	4j05A	MFS
SLC19	Q9BZV2	SLC19A3	2.A.48	697.8	Folate_carrier	603.9	Thiamine transporter 2	4j05A	MFS
SLC20	Q8WUM9	SLC20A1	2.A.20.2	654.1	PHO4	470.2	Sodium-dependent phosphate transporter 1	6l85B	PiT
SLC20	Q08357	SLC20A2	2.A.20.2	639.7	PHO4	464.7	Sodium-dependent phosphate transporter 2	6l85B	PiT
SLC21/SLCO	P46721	SLCO1A2	2.A.60.1	799	OATP	561.9	Solute carrier organic anion transporter family member 1A2	7bp3A	MFS
SLC21/SLCO	Q9Y6L6	SLCO1B1	2.A.60.1	814.7	OATP	568.5	Solute carrier organic anion transporter family member 1B1	7ckoA	MFS
SLC21/SLCO	Q9NPD5	SLCO1B3	2.A.60.1	838.5	OATP	572	Solute carrier organic anion transporter family member 1B3	6e8jA	MFS
SLC21/SLCO	G3V0H7	SLCO1B7	2.A.60.1	755.9	OATP	522	Putative solute carrier organic anion transporter family member 1B7	7ckoA	MFS
SLC21/SLCO	Q9NYB5	SLCO1C1	2.A.60.1	851.4	OATP	599.6	Solute carrier organic anion transporter family member 1C1	7mjsX	MFS
SLC21/SLCO	Q92959	SLCO2A1	2.A.60	737.8	OATP	588.9	Solute carrier organic anion transporter family member 2A1	6e8jA	MFS
SLC21/SLCO	O94956	SLCO2B1	2.A.60.1	757.5	OATP	649	Solute carrier organic anion transporter family member 2B1	6lyyA	MFS
SLC21/SLCO	Q9UIG8	SLCO3A1	2.A.60.1	764.3	OATP	599.7	Solute carrier organic anion transporter family member 3A1	7mjsX	MFS
SLC21/SLCO	Q96BD0	SLCO4A1	2.A.60.1	723.5	OATP	600.2	Solute carrier organic anion transporter family member 4A1	7mjsX	MFS
SLC21/SLCO	Q6ZQN7	SLCO4C1	2.A.60	759.7	OATP	596.4	Solute carrier organic anion transporter family member 4C1	7mjsX	MFS
SLC21/SLCO	Q9H2Y9	SLCO5A1	2.A.60	848	OATP	618.5	Solute carrier organic anion transporter family member 5A1	6e8jA	MFS
SLC21/SLCO	Q86UG4	SLCO6A1	2.A.60	666.3	OATP	436.2	Solute carrier organic anion transporter family member 6A1	6vyhA	MFS
SLC22	O15245	SLC22A1	2.A.1.19	606	Sugar_tr	122.2	Solute carrier family 22 member 1	4zw9A	MFS
SLC22	O15244	SLC22A2	2.A.1.19	623.7	Sugar_tr	130.3	Solute carrier family 22 member 2	4zw9A	MFS
SLC22	O75751	SLC22A3	2.A.1.19	617.6	Sugar_tr	92	Solute carrier family 22 member 3	4j05A	MFS
SLC22	Q9H015	SLC22A4	2.A.1.19	562.2	MFS_1	89.1	Solute carrier family 22 member 4	5eqhA	MFS
SLC22	O76082	SLC22A5	2.A.1.19	593.9	Sugar_tr	92.9	Solute carrier family 22 member 5	4zw9A	MFS
SLC22	Q4U2R8	SLC22A6	2.A.1.19	655.1	Sugar_tr	114.1	Solute carrier family 22 member 6	7ckoA	MFS
SLC22	Q9Y694	SLC22A7	2.A.1.19	572.1	MFS_1	108.9	Solute carrier family 22 member 7	4zw9A	MFS
SLC22	Q8TCC7	SLC22A8	2.A.1.19	623.2	Sugar_tr	121.2	Solute carrier family 22 member 8	4j05A	MFS
SLC22	Q8IVM8	SLC22A9	2.A.1.19	544.7	MFS_1	102.3	Solute carrier family 22 member 9	5eqhA	MFS
SLC22	Q63ZE4	SLC22A10	2.A.1.19	570.8	Sugar_tr	89.6	Solute carrier family 22 member 10	5eqhA	MFS
SLC22	Q9NSA0	SLC22A11	2.A.1.19	568.8	Sugar_tr	95	Solute carrier family 22 member 11	5eqhA	MFS
SLC22	Q96S37	SLC22A12	2.A.1.19	566.5	MFS_1	81.3	Solute carrier family 22 member 12	5eqhA	MFS
SLC22	Q9Y226	SLC22A13	2.A.1.19	582.8	Sugar_tr	119.8	Solute carrier family 22 member 13	4j05A	MFS
SLC22	Q9Y267	SLC22A14	2.A.1.19	502.7	Sugar_tr	75.3	Solute carrier family 22 member 14	5eqhA	MFS
SLC22	Q8IZD6	SLC22A15	2.A.1.19	525.6	MFS_1	94.4	Solute carrier family 22 member 15	4zw9A	MFS
SLC22	Q86VW1	SLC22A16	2.A.1.19	558.9	Sugar_tr	93.8	Solute carrier family 22 member 16	5eqhA	MFS
SLC22	Q8WUG5	SLC22A17	2.A.1.19	431.8	Sugar_tr	65.2	Solute carrier family 22 member 17	5eqhA	MFS
SLC22	A6NK97	SLC22A20P	2.A.1.19	603.8	Sugar_tr	83.4	Solute carrier family 22 member 20	5eqhA	MFS
SLC22	A1A5C7	SLC22A23	2.A.1.19	588.3	Sugar_tr	85.7	Solute carrier family 22 member 23	5eqhA	MFS
SLC22	Q8N4F4	SLC22A24	2.A.1.19	281.5	MFS_1	54.4	Solute carrier family 22 member 24	4ldsB	MFS
SLC22	Q6T423	SLC22A25	2.A.1.19	538.1	MFS_1	72.6	Solute carrier family 22 member 25	5eqhA	MFS
SLC22	A6NKX4	SLC22A31	2.A.1.19	422	Sugar_tr	55.4	Putative solute carrier family 22 member 31	5eqhA	MFS
SLC23	Q9UHI7	SLC23A1	2.A.40.6	978.9	Xan_ur_permease	306.1	Solute carrier family 23 member 1	5i6cA	NAT
SLC23	Q9UGH3	SLC23A2	2.A.40.6	955.9	Xan_ur_permease	301.4	Solute carrier family 23 member 2	5i6cA	NAT
SLC23	Q6PIS1	SLC23A3	2.A.40.6	771.3	Xan_ur_permease	292.6	Solute carrier family 23 member 3	5i6cA	NAT
SLC24	Q6J4K2	SLC8B1	2.A.19.4	380.5	Na_Ca_ex	161.7	Mitochondrial sodium/calcium exchanger protein	4kjrA	NCX
SLC24	O60721	SLC24A1	2.A.19.4	793	Na_Ca_ex	194	Sodium/potassium/calcium exchanger 1	4kjrA	NCX
SLC24	Q9UI40	SLC24A2	2.A.19.4	717.2	Na_Ca_ex	209.9	Sodium/potassium/calcium exchanger 2	4kjrA	NCX
SLC24	Q9HC58	SLC24A3	2.A.19.4	681.1	Na_Ca_ex	192.7	Sodium/potassium/calcium exchanger 3	5hyaA	NCX
SLC24	Q8NFF2	SLC24A4	2.A.19.4	647.8	Na_Ca_ex	193.8	Sodium/potassium/calcium exchanger 4	4kjrA	NCX
SLC24	Q71RS6	SLC24A5	2.A.19.4	517.4	Na_Ca_ex	170.7	Sodium/potassium/calcium exchanger 5	5hyaA	NCX
SLC25	P53007	SLC25A1	2.A.29.7	610.3	Mito_carr	207.5	Tricarboxylate transport protein, mitochondrial	4c9hB	MCF
SLC25	Q9BXI2	SLC25A2	2.A.29.19	691.4	Mito_carr	198.1	Mitochondrial ornithine transporter 2	4c9hB	MCF
SLC25	Q00325	SLC25A3	2.A.29.4	656.8	Mito_carr	163.2	Phosphate carrier protein, mitochondrial	4c9hB	MCF
SLC25	P12235	SLC25A4	2.A.29.1	522.3	Mito_carr	229.2	ADP/ATP translocase 1	1okcA	MCF
SLC25	P05141	SLC25A5	2.A.29.1	520.1	Mito_carr	225.1	ADP/ATP translocase 2	1okcA	MCF
SLC25	P12236	SLC25A6	2.A.29.1	524.1	Mito_carr	228.1	ADP/ATP translocase 3	1okcA	MCF
SLC25	P25874	SLC25A7 (UCP1)	2.A.29.3	544.7	Mito_carr	203.3	Mitochondrial brown fat uncoupling protein 1	4c9hB	MCF
SLC25	P55851	SLC25A8 (UCP2)	2.A.29.3	546.3	Mito_carr	223.6	Mitochondrial uncoupling protein 2	2lckA	MCF
SLC25	P55916	SLC25A9 (UCP3)	2.A.29.3	560.8	Mito_carr	217.2	Mitochondrial uncoupling protein 3	2lckA	MCF
SLC25	Q9UBX3	SLC25A10	2.A.29.2	376.2	Mito_carr	186.7	Mitochondrial dicarboxylate carrier	4c9hB	MCF
SLC25	Q02978	SLC25A11	2.A.29.2	434.9	Mito_carr	199.7	Mitochondrial 2-oxoglutarate/malate carrier protein	4c9hB	MCF
SLC25	O75746	SLC25A12	2.A.29.14	453.5	Mito_carr	237.9	Calcium-binding mitochondrial carrier protein Aralar1	4c9hB	MCF
SLC25	Q9UJS0	SLC25A13	2.A.29.14	455.9	Mito_carr	239.1	Calcium-binding mitochondrial carrier protein Aralar2	4c9hB	MCF
SLC25	O95258	SLC25A14	2.A.29.24	595.3	Mito_carr	220.5	Brain mitochondrial carrier protein 1	4c9hB	MCF
SLC25	Q9Y619	SLC25A15	2.A.29.19	694.4	Mito_carr	204	Mitochondrial ornithine transporter 1	4c9hB	MCF
SLC25	P16260	SLC25A16	2.A.29.12	481.6	Mito_carr	237.7	Graves disease carrier protein	4c9hB	MCF
SLC25	O43808	SLC25A17	2.A.29.20	504.1	Mito_carr	186.9	Peroxisomal membrane protein PMP34	4c9hB	MCF
SLC25	Q9H1K4	SLC25A18	2.A.29.14	363.6	Mito_carr	205.8	Mitochondrial glutamate carrier 2	4c9hB	MCF
SLC25	Q9HC21	SLC25A19	2.A.29.16	557.8	Mito_carr	222.3	Mitochondrial thiamine pyrophosphate carrier	4c9hB	MCF
SLC25	O43772	SLC25A20	2.A.29.8	394	Mito_carr	235.5	Mitochondrial carnitine/acylcarnitine carrier protein	4c9hB	MCF
SLC25	Q9BQT8	SLC25A21	2.A.29.2	334.9	Mito_carr	205.2	Mitochondrial 2-oxodicarboxylate carrier	4c9hB	MCF
SLC25	Q9H936	SLC25A22	2.A.29.14	367.9	Mito_carr	210.7	Mitochondrial glutamate carrier 1	4c9hB	MCF
SLC25	Q9BV35	SLC25A23	2.A.29.23	553.1	Mito_carr	238.5	Calcium-binding mitochondrial carrier protein SCaMC-3	4c9hB	MCF
SLC25	Q6NUK1	SLC25A24	2.A.29.23	551.2	Mito_carr	248.9	Calcium-binding mitochondrial carrier protein SCaMC-1	4c9hB	MCF
SLC25	Q6KCM7	SLC25A25	2.A.29.23	540.6	Mito_carr	241.1	Calcium-binding mitochondrial carrier protein SCaMC-2	4c9hB	MCF
SLC25	Q70HW3	SLC25A26	2.A.29.18	384.6	Mito_carr	166	S-adenosylmethionine mitochondrial carrier protein	4c9hB	MCF
SLC25	O95847	SLC25A27	2.A.29.24	542	Mito_carr	217.3	Mitochondrial uncoupling protein 4	4c9hB	MCF
SLC25	Q96A46	SLC25A28	2.A.29.5	595.5	Mito_carr	207	Mitoferrin-2	4c9hB	MCF
SLC25	Q8N8R3	SLC25A29	2.A.29.8	387.5	Mito_carr	218.5	Mitochondrial basic amino acids transporter	4c9hB	MCF
SLC25	Q5SVS4	SLC25A30	2.A.29.24	596.1	Mito_carr	228	Kidney mitochondrial carrier protein 1	4c9hB	MCF
SLC25	Q9H0C2	SLC25A31	2.A.29.1	509.1	Mito_carr	239.2	ADP/ATP translocase 4	1okcA	MCF
SLC25	Q9H2D1	SLC25A32	2.A.29.10	375.3	Mito_carr	232.2	Mitochondrial folate transporter/carrier	4c9hB	MCF
SLC25	Q9BSK2	SLC25A33	2.A.29.10	378.3	Mito_carr	217	Solute carrier family 25 member 33	4c9hB	MCF
SLC25	Q6PIV7	SLC25A34	2.A.29.15	550.4	Mito_carr	165.9	Solute carrier family 25 member 34	4c9hB	MCF
SLC25	Q3KQZ1	SLC25A35	2.A.29.15	555.6	Mito_carr	163.2	Solute carrier family 25 member 35	4c9hB	MCF
SLC25	Q96CQ1	SLC25A36	2.A.29.10	382.7	Mito_carr	227.4	Solute carrier family 25 member 36	4c9hB	MCF
SLC25	Q9NYZ2	SLC25A37	2.A.29.5	577.2	Mito_carr	212.4	Mitoferrin-1	4c9hB	MCF
SLC25	Q96DW6	SLC25A38	2.A.29.5	394.9	Mito_carr	197.9	Mitochondrial glycine transporter	4c9hB	MCF
SLC25	Q9BZJ4	SLC25A39	2.A.29.14	361.2	Mito_carr	202	Solute carrier family 25 member 39	4c9hB	MCF
SLC25	Q8TBP6	SLC25A40	2.A.29.14	361.8	Mito_carr	210	Solute carrier family 25 member 40	4c9hB	MCF
SLC25	Q8N5S1	SLC25A41	2.A.29.23	440	Mito_carr	212.9	Solute carrier family 25 member 41	4c9hB	MCF
SLC25	Q86VD7	SLC25A42	2.A.29.12	448	Mito_carr	239.9	Mitochondrial coenzyme A transporter SLC25A42	4c9hB	MCF
SLC25	Q8WUT9	SLC25A43	2.A.29.23	368.6	Mito_carr	203.9	Solute carrier family 25 member 43	4c9hB	MCF
SLC25	Q96H78	SLC25A44	2.A.29.14	313.6	Mito_carr	170.6	Solute carrier family 25 member 44	4c9hB	MCF
SLC25	Q8N413	SLC25A45	2.A.29.8	366.8	Mito_carr	215.4	Solute carrier family 25 member 45	4c9hB	MCF
SLC25	Q96AG3	SLC25A46	2.A.29.30	1010.6	Mito_carr	65.4	Solute carrier family 25 member 46	4c9hB	MCF
SLC25	Q6Q0C1	SLC25A47	2.A.29.8	382.2	Mito_carr	200.5	Solute carrier family 25 member 47	4c9hB	MCF
SLC25	Q6ZT89	SLC25A48	2.A.29.8	374.4	Mito_carr	202.2	Solute carrier family 25 member 48	4c9hB	MCF
SLC25	Q9NZJ7	SLC25A49 (MTCH1)	2.A.29.25	845.6	Mito_carr	49.7	Mitochondrial carrier homolog 1	4c9hB	MCF
SLC25	Q9Y6C9	SLC25A50 (MTCH2)	2.A.29.25	584.8	Mito_carr	59.7	Mitochondrial carrier homolog 2	4c9hB	MCF
SLC25	Q9H1U9	SLC25A51	2.A.29.2	319.3	Mito_carr	113.3	Solute carrier family 25 member 51	4c9hB	MCF
SLC25	Q3SY17	SLC25A52	2.A.29.2	318.7	Mito_carr	116.2	Solute carrier family 25 member 52	4c9hB	MCF
SLC25	Q5H9E4	SLC25A53	2.A.29.2	127.5	Mito_carr	85	Solute carrier family 25 member 53	4c9hB	MCF
SLC26	Q9H2B4	SLC26A1	2.A.53.2	849.4	Sulfate_transp	424.8	Sulfate anion transporter 1	7ch1B	NAT
SLC26	P50443	SLC26A2	2.A.53.2	924.8	Sulfate_transp	445.1	Sulfate transporter	7ch1B	NAT
SLC26	P40879	SLC26A3	2.A.53.2	998.1	Sulfate_transp	391.1	Chloride anion exchanger	7ch1B	NAT
SLC26	O43511	SLC26A4	2.A.53.2	1007.5	Sulfate_transp	353.3	Pendrin	7ch1B	NAT
SLC26	P58743	SLC26A5	2.A.53.2	990.7	Sulfate_transp	358.9	Prestin	7ch1B	NAT
SLC26	Q9BXS9	SLC26A6	2.A.53.2	1000.1	Sulfate_transp	369.7	Solute carrier family 26 member 6	7ch1B	NAT
SLC26	Q8TE54	SLC26A7	2.A.53.2	754.9	Sulfate_transp	312	Anion exchange transporter	7ch1B	NAT
SLC26	Q96RN1	SLC26A8	2.A.53.2	1058.5	Sulfate_transp	247.3	Testis anion transporter 1	7ch1B	NAT
SLC26	Q7LBE3	SLC26A9	2.A.53.2	967.6	Sulfate_transp	312	Solute carrier family 26 member 9	7ch1B	NAT
SLC26	Q8NG04	SLC26A10	2.A.53.2	604.8	Sulfate_transp	302.2	Solute carrier family 26 member 10	7ch1B	NAT
SLC26	Q86WA9	SLC26A11	2.A.53.1	650.9	Sulfate_transp	318.8	Sodium-independent sulfate anion transporter	7ch1B	NAT
SLC28	O00337	SLC28A1	2.A.41.2	1016.5	Gate	28.9	Sodium/nucleoside cotransporter 1	6kswA	CNT
SLC28	O43868	SLC28A2	2.A.41.2	1020.1	Gate	35.1	Sodium/nucleoside cotransporter 2	6kswA	CNT
SLC28	Q9HAS3	SLC28A3	2.A.41.2	1039.5	Gate	33.3	Solute carrier family 28 member 3	6kswA	CNT
SLC29	Q99808	SLC29A1	2.A.57.1	550.2	Nucleoside_tran	439.6	Equilibrative nucleoside transporter 1	6ob7A	MFS
SLC29	Q14542	SLC29A2	2.A.57.1	551.3	Nucleoside_tran	420.7	Equilibrative nucleoside transporter 2	6ob7A	MFS
SLC29	Q9BZD2	SLC29A3	2.A.57.1	462.4	Nucleoside_tran	214.4	Equilibrative nucleoside transporter 3	6ob7A	MFS
SLC29	Q7RTT9	SLC29A4	2.A.57.1	551.5	Nucleoside_tran	160.3	Equilibrative nucleoside transporter 4	6ob7A	MFS
SLC30	Q9Y6M5	SLC30A1	2.A.4.2	603.8	Cation_efflux	155.5	Zinc transporter 1	6xpdA	CDF
SLC30	Q9BRI3	SLC30A2	2.A.4.3	421.6	Cation_efflux	84.4	Zinc transporter 2	6xpeA	CDF
SLC30	Q99726	SLC30A3	2.A.4.3	497.7	Cation_efflux	153.7	Zinc transporter 3	6xpdA	CDF
SLC30	O14863	SLC30A4	2.A.4.3	570.6	Cation_efflux	185.4	Zinc transporter 4	6xpeA	CDF
SLC30	Q8TAD4	SLC30A5	2.A.4.4	522.6	Cation_efflux	163.7	Zinc transporter 5	6xpdA	CDF
SLC30	Q6NXT4	SLC30A6	2.A.4.4	409.1	Cation_efflux	113.1	Zinc transporter 6	6xpdA	CDF
SLC30	Q8NEW0	SLC30A7	2.A.4.4	437.6	Cation_efflux	151	Zinc transporter 7	6xpdA	CDF
SLC30	Q8IWU4	SLC30A8	2.A.4.3	493.3	Cation_efflux	148.1	Zinc transporter 8	6xpdA	CDF
SLC30	Q6PML9	SLC30A9	2.A.4.6	1373.1	Cation_efflux	107.2	Zinc transporter 9	3j1zQ	CDF
SLC30	Q6XR72	SLC30A10	2.A.4.2	523.5	Cation_efflux	152.8	Zinc transporter 10	6xpdA	CDF
SLC31	O15431	SLC31A1	1.A.56.1	173	Ctr	109.3	High affinity copper uptake protein 1	6m97A	Ctr
SLC31	O15432	SLC31A2	1.A.56.1	119.1	Ctr	104.2	Probable low affinity copper uptake protein 2	6m97A	Ctr
SLC32	Q9H598	SLC32A1	2.A.18.5	715.7	Aa_trans	331.5	Vesicular inhibitory amino acid transporter	7kgvB	APC
SLC33	O00400	SLC33A1	2.A.1.25	554.7	Acatn	411.7	Acetyl-coenzyme A transporter 1	7mjsX	MFS
SLC34	Q06495	SLC34A1	2.A.58.1	703	Na_Pi_cotrans	138.8	Sodium-dependent phosphate transport protein 2A
SLC34	O95436	SLC34A2	2.A.58.1	726.3	Na_Pi_cotrans	129.3	Sodium-dependent phosphate transport protein 2B
SLC34	Q8N130	SLC34A3	2.A.58.1	639.8	Na_Pi_cotrans	127.5	Sodium-dependent phosphate transport protein 2C
SLC35	P78382	SLC35A1	2.A.7.12	412.1	Nuc_sug_transp	418.5	CMP-sialic acid transporter	6xboA	NST
SLC35	P78381	SLC35A2	2.A.7.12	469.6	Nuc_sug_transp	446.6	UDP-galactose translocator	6ukjA	NST
SLC35	Q9Y2D2	SLC35A3	2.A.7.12	437.6	Nuc_sug_transp	457.2	UDP-N-acetylglucosamine transporter	6xboA	NST
SLC35	Q96G79	SLC35A4	2.A.7.12	293.1	Nuc_sug_transp	103.2	Probable UDP-sugar transporter protein SLC35A4	6xboA	NST
SLC35	Q9BS91	SLC35A5	2.A.7.12	432.2	Nuc_sug_transp	176.1	Probable UDP-sugar transporter protein SLC35A5	6xboA	NST
SLC35	P78383	SLC35B1	2.A.7.11	398.2	UAA	189.4	Solute carrier family 35 member B1	5ogeD	NST
SLC35	Q8TB61	SLC35B2	2.A.7.11	487.8	UAA	252.1	Adenosine 3'-phospho 5'-phosphosulfate transporter 1	5ogeD	NST
SLC35	Q9H1N7	SLC35B3	2.A.7.11	399.1	UAA	313.7	Adenosine 3'-phospho 5'-phosphosulfate transporter 2	6ukjA	NST
SLC35	Q969S0	SLC35B4	2.A.7.10	518.6	UAA	390.3	UDP-xylose and UDP-N-acetylglucosamine transporter	5ogeG	NST
SLC35	Q96A29	SLC35C1	2.A.7.16	633.9	TPT	75.3	GDP-fucose transporter 1	5ogeD	NST
SLC35	Q9NQQ7	SLC35C2	2.A.7.9	259.2	TPT	92	Solute carrier family 35 member C2	5y78A	NST
SLC35	Q9NTN3	SLC35D1	2.A.7.15	530.3	TPT	58.6	UDP-glucuronic acid/UDP-N-acetylgalactosamine transporter	5ogeD	NST
SLC35	Q76EJ3	SLC35D2	2.A.7.15	500.7	TPT	73.8	UDP-N-acetylglucosamine/UDP-glucose/GDP-mannose transporter	5ogeD	NST
SLC35	Q5M8T2	SLC35D3	2.A.7.15	507.2	EamA	27.9	Solute carrier family 35 member D3	6ukjA	NST
SLC35	Q96K37	SLC35E1	2.A.7.9	374.6	TPT	310.1	Solute carrier family 35 member E1	6ukjA	NST
SLC35	P0CK97	SLC35E2A	2.A.7.9	104.4	TPT	107.5	Solute carrier family 35 member E2A	6ukjA	NST
SLC35	P0CK96	SLC35E2B	2.A.7.9	297	TPT	312.3	Solute carrier family 35 member E2B	6ukjA	NST
SLC35	Q7Z769	SLC35E3	2.A.7.9	234.5	TPT	72.1	Solute carrier family 35 member E3	5ogeD	NST
SLC35	Q6ICL7	SLC35E4	2.A.7.9	233.7	TPT	82.1	Solute carrier family 35 member E4	5ogeD	NST
SLC35	Q5T1Q4	SLC35F1	2.A.7.24	354.6	SLC35F	495.8	Solute carrier family 35 member F1	6ukjA	NST
SLC35	Q8IXU6	SLC35F2	2.A.7.24	344.1	SLC35F	492.9	Solute carrier family 35 member F2	5ogeD	NST
SLC35	Q8IY50	SLC35F3	2.A.7.24	405.4	EamA	32.3	Putative thiamine transporter SLC35F3	6ukjA	NST
SLC35	A4IF30	SLC35F4	2.A.7.24	431.6	EamA	22.9	Solute carrier family 35 member F4	6ukjA	NST
SLC35	Q8WV83	SLC35F5	2.A.7.24	428	EamA	45.4	Solute carrier family 35 member F5	6ukjA	NST
SLC35	Q8N357	SLC35F6	2.A.7.12	321.6	EamA	51.9	Solute carrier family 35 member F6	5y78A	NST
SLC35	Q2M3R5	SLC35G1	2.A.7.28	369.1	EamA	96.5	Solute carrier family 35 member G1	5i20D	NST
SLC35	Q8TBE7	SLC35G2	2.A.7.28	421.1	EamA	70.6	Solute carrier family 35 member G2	6ukjA	NST
SLC35	Q8N808	SLC35G3	2.A.7.28	347.3	EamA	40.8	Solute carrier family 35 member G3	5ogeG	NST
SLC35	P0C7Q5	SLC35G4	2.A.7.28	354.6	EamA	41.3	Putative solute carrier family 35 member G4	5i20D	NST
SLC35	Q96KT7	SLC35G5	2.A.7.28	352.8	EamA	37.5	Solute carrier family 35 member G5	5ogeG	NST
SLC35	P0C7Q6	SLC35G6	2.A.7.28	353.9	EamA	42.3	Solute carrier family 35 member G6	5ogeG	NST
SLC36	Q7Z2H8	SLC36A1	2.A.18.8	816.6	Aa_trans	257.1	Proton-coupled amino acid transporter 1	7kgvB	APC
SLC36	Q495M3	SLC36A2	2.A.18.8	803.5	Aa_trans	248.3	Proton-coupled amino acid transporter 2	7kgvB	APC
SLC36	Q495N2	SLC36A3	2.A.18.8	737.4	Aa_trans	230.9	Proton-coupled amino acid transporter 3	7kgvB	APC
SLC36	Q6YBV0	SLC36A4	2.A.18.8	767.4	Aa_trans	258.7	Proton-coupled amino acid transporter 4	7kgvB	APC
SLC37	P57057	SLC37A1	2.A.1.4	575.6	MFS_1	123.4	Glucose-6-phosphate exchanger SLC37A1	1pw4A	MFS
SLC37	Q8TED4	SLC37A2	2.A.1.4	568.1	MFS_1	145	Glucose-6-phosphate exchanger SLC37A2	4j05A	MFS
SLC37	Q8NCC5	SLC37A3	2.A.1.4	515.3	MFS_1	129.5	Sugar phosphate exchanger 3	4j05A	MFS
SLC37	O43826	SLC37A4	2.A.1.4	474.2	MFS_1	171.1	Glucose-6-phosphate exchanger SLC37A4	6fmrA	MFS
SLC38	Q9H2H9	SLC38A1	2.A.18.6	440.8	Aa_trans	266.4	Sodium-coupled neutral amino acid transporter 1	7kgvB	APC
SLC38	Q96QD8	SLC38A2	2.A.18.6	478	Aa_trans	263.2	Sodium-coupled neutral amino acid transporter 2	7kgvB	APC
SLC38	Q99624	SLC38A3	2.A.18.6	479.3	Aa_trans	373.3	Sodium-coupled neutral amino acid transporter 3	7kgvB	APC
SLC38	Q969I6	SLC38A4	2.A.18.6	485.3	Aa_trans	274.8	Sodium-coupled neutral amino acid transporter 4	7kgvB	APC
SLC38	Q8WUX1	SLC38A5	2.A.18.6	450.3	Aa_trans	295.9	Sodium-coupled neutral amino acid transporter 5	7kgvB	APC
SLC38	Q8IZM9	SLC38A6	2.A.18.6	393.7	Aa_trans	261.1	Probable sodium-coupled neutral amino acid transporter 6	7kgvB	APC
SLC38	Q9NVC3	SLC38A7	2.A.18.6	340.7	Aa_trans	187.8	Putative sodium-coupled neutral amino acid transporter 7	7d10A	APC
SLC38	A6NNN8	SLC38A8	2.A.18.6	317	Aa_trans	180.4	Putative sodium-coupled neutral amino acid transporter 8	7kgvB	APC
SLC38	Q8NBW4	SLC38A9	2.A.18.9	1225	Aa_trans	98.2	Sodium-coupled neutral amino acid transporter 9	7kgvB	APC
SLC38	Q9HBR0	SLC38A10	2.A.18.6	680	Aa_trans	179.5	Putative sodium-coupled neutral amino acid transporter 10	7kgvB	APC
SLC38	Q08AI6	SLC38A11	2.A.18.6	340	Aa_trans	179	Putative sodium-coupled neutral amino acid transporter 11	7kgvB	APC
SLC39	Q9NY26	SLC39A1	2.A.5.3	313.6	Zip	199.1	Zinc transporter ZIP1	5tsaA	ZIP
SLC39	Q9NP94	SLC39A2	2.A.5.3	314.3	Zip	216.9	Zinc transporter ZIP2	5tsaA	ZIP
SLC39	Q9BRY0	SLC39A3	2.A.5.3	310.5	Zip	152.1	Zinc transporter ZIP3	5tsaA	ZIP
SLC39	Q6P5W5	SLC39A4	2.A.5.4	530.6	Zip	202.9	Zinc transporter ZIP4	5tsaA	ZIP
SLC39	Q6ZMH5	SLC39A5	2.A.5.4	469.3	Zip	220.5	Zinc transporter ZIP5	5tsaA	ZIP
SLC39	Q13433	SLC39A6	2.A.5.4	601.8	Zip	348.4	Zinc transporter ZIP6	5tsaA	ZIP
SLC39	Q92504	SLC39A7	2.A.5.4	354.4	Zip	268.3	Zinc transporter SLC39A7	5tsaA	ZIP
SLC39	Q9C0K1	SLC39A8	2.A.5.4	436.9	Zip	242.1	Zinc transporter ZIP8	5tsaA	ZIP
SLC39	Q9NUM3	SLC39A9	2.A.5.6	698.5	Zip	132.1	Zinc transporter ZIP9	5tsaA	ZIP
SLC39	Q9ULF5	SLC39A10	2.A.5.4	598	Zip	347.3	Zinc transporter ZIP10	5tsaA	ZIP
SLC39	Q8N1S5	SLC39A11	2.A.5.5	271.8	Zip	86.8	Zinc transporter ZIP11	5tsaA	ZIP
SLC39	Q504Y0	SLC39A12	2.A.5.4	532.3	Zip	217.4	Zinc transporter ZIP12	5tsaA	ZIP
SLC39	Q96H72	SLC39A13	2.A.5.4	298.4	Zip	181.8	Zinc transporter ZIP13	5tsaA	ZIP
SLC39	Q15043	SLC39A14	2.A.5.4	473.7	Zip	221.7	Zinc transporter ZIP14	5tsaA	ZIP
SLC40	Q9NP59	SLC40A1	2.A.100.1	734	FPN1	642	Solute carrier family 40 member 1	6vyhA	MFS
SLC41	Q8IVJ1	SLC41A1	1.A.26.2	858.3	MgtE	183.1	Solute carrier family 41 member 1	4u9nB	MgtE
SLC41	Q96JW4	SLC41A2	1.A.26.2	866.9	MgtE	174.8	Solute carrier family 41 member 2	4u9nB	MgtE
SLC41	Q96GZ6	SLC41A3	1.A.26.2	810.5	MgtE	163	Solute carrier family 41 member 3	4u9nB	MgtE
SLC42	Q02094	RHAG	1.A.11.4	625.4	Ammonium_transp	309.3	Ammonium transporter Rh type A	3hd6A	Amt
SLC42	Q9H310	RHBG	1.A.11.4	622.5	Ammonium_transp	244.2	Ammonium transporter Rh type B	3hd6A	Amt
SLC42	Q9UBD6	RHCG	1.A.11.4	696.7	Ammonium_transp	265.5	Ammonium transporter Rh type C	3hd6A	Amt
SLC43	O75387	SLC43A1	2.A.1.44	1014	MFS_1	55.5	Large neutral amino acids transporter small subunit 3	7ckoA	MFS
SLC43	Q8N370	SLC43A2	2.A.1.44	1027.6	MFS_1	56.6	Large neutral amino acids transporter small subunit 4	7ckoA	MFS
SLC43	Q8NBI5	SLC43A3	2.A.1.44	794.4	MFS_1	44.1	Solute carrier family 43 member 3	7ckoA	MFS
SLC44	Q8WWI5	SLC44A1	2.A.92	902.2	Choline_transpo	354.7	Choline transporter-like protein 1
SLC44	Q8IWA5	SLC44A2	2.A.92	1006.1	Choline_transpo	369.2	Choline transporter-like protein 2
SLC44	Q8N4M1	SLC44A3	2.A.92	824	Choline_transpo	303.6	Choline transporter-like protein 3
SLC44	Q53GD3	SLC44A4	2.A.92	945.4	Choline_transpo	366.3	Choline transporter-like protein 4
SLC44	Q8NCS7	SLC44A5	2.A.92	970	Choline_transpo	364.1	Choline transporter-like protein 5
SLC45	Q9Y2W3	SLC45A1	2.A.2.4	772.4	MFS_1	64.5	Proton-associated sugar transporter A	7mjsX	MFS
SLC45	Q9UMX9	SLC45A2	2.A.2.4	656.2	MFS_1	47.5	Membrane-associated transporter protein	7mjsX	MFS
SLC45	Q96JT2	SLC45A3	2.A.2.4	579.4	MFS_1	48.5	Solute carrier family 45 member 3	7mjsX	MFS
SLC45	Q5BKX6	SLC45A4	2.A.2.4	795.8	MFS_2	32.9	Solute carrier family 45 member 4	7mjsX	MFS
SLC46	Q96NT5	SLC46A1	2.A.1.50	663.5	MFS_1	59.1	Proton-coupled folate transporter	7bc6A	MFS
SLC46	Q9BY10	SLC46A2	2.A.1.50	658.3	MFS_1	52.1	Thymic stromal cotransporter homolog	7bc6A	MFS
SLC46	Q7Z3Q1	SLC46A3	2.A.1.50	681.4	MFS_1	66	Solute carrier family 46 member 3	7bc6A	MFS
SLC47	Q96FL8	SLC47A1	2.A.66.1	553.5	MatE	210	Multidrug and toxin extrusion protein 1	7dqkB	MATE
SLC47	Q86VL8	SLC47A2	2.A.66.1	561.8	MatE	196.3	Multidrug and toxin extrusion protein 2	7dqkB	MATE
SLC48	Q6P1K1	SLC48A1	2.A.110.1	167.8	HRG	92.2	Heme transporter HRG1
SLC49	Q9Y5Y0	SLC49A1 (FLVCR1)	2.A.1.28	763.5	MFS_1	94.4	Feline leukemia virus subgroup C receptor-related protein 1	6v4dA	MFS
SLC49	Q9UPI3	SLC49A2 (FLVCR2)	2.A.1.28	719.7	MFS_1	95.5	Feline leukemia virus subgroup C receptor-related protein 2	6v4dA	MFS
SLC49	Q6UXD7	SLC49A3	2.A.1.28	489.2	MFS_1	74.2	Solute carrier family 49 member A3	7ckoA	MFS
SLC49	Q96SL1	SLC49A4	2.A.1.28	584.3	MFS_1	29.8	Solute carrier family 49 member 4	7c77B	MFS
SLC50	Q9BRV3	SLC50A1	2.A.123.1	176.5	MtN3_slv	200.4	Sugar transporter SWEET1	5xpdA	SWEET
SLC51	Q86UW1	SLC51A	2.A.82-Solute_trans_a	404.7	Solute_trans_a	125	Organic solute transporter subunit alpha
SLC51	Q86UW2	SLC51B	2.A.82-OSTbeta	162	OSTbeta	187.5	Organic solute transporter subunit beta
SLC52	Q9NWF4	SLC52A1	2.A.125	535	DUF1011	122	Solute carrier family 52, riboflavin transporter, member 1	6ob7A	MFS
SLC52	Q9HAB3	SLC52A2	2.A.125	535.8	DUF1011	121.1	Solute carrier family 52, riboflavin transporter, member 2	6ob7A	MFS
SLC52	Q9NQ40	SLC52A3	2.A.125	562.6	DUF1011	125.7	Solute carrier family 52, riboflavin transporter, member 3	6ob7A	MFS
