## Supplementary material for "Systematic *in silico* discovery of novel solute carrier-like proteins from proteomes": S4 Table

### Sheet: Sheet1
Family name	UniProt ID	Gene symbol	TCDB family	Pfam family	Protein name	UniProt TMS	Closest PDB	Structural fold	(1)	(2)	(3)	(4)	(5)	(6)	(7)	(8)	Substrates	Remarks
SLC18	Q8NHS3	MFSD8	2.A.1.2	MFS_1	Major facilitator superfamily domain-containing protein 8	12	7mjsX	MFS^	o		o							lysosomal [PMID:17564970], related to CLN7 (ceroid lipofuscinosis type 7) [PMID:17564970,PMID:19177532], might be related to mTOR signaling [PMID:29514215]
SLC18	Q8NBP5	MFSD9	2.A.1.2	MFS_1	Major facilitator superfamily domain-containing protein 9	9	4zw9A	MFS^	o		o
SLC18	Q14728	MFSD10	2.A.1.2	MFS_1	Major facilitator superfamily domain-containing protein 10	11	6s4mA	MFS^	o		o							transports indomethacin [PubChem:3715,PMID:18638446]
SLC18	Q96MC6	MFSD14A	2.A.1.2	MFS_1	Hippocampus abundant transcript 1 protein	12	7mjsX	MFS^	o		o							affected by nutrient availability [PMID:28179877], loss causes globozoospermia in mice [PMID:27107036]
SLC18	Q5SR56	MFSD14B	2.A.1.2	MFS_1	Hippocampus abundant transcript-like protein 1	12	7mjsX	MFS^	o		o							affected by nutrient availability [PMID:28179877]
SLC18	Q5VZR4	MFSD14C	2.A.1.2	MFS_1	Hippocampus abundant transcript-like protein 2	3	6kklA	MFS^	o		o
SLC18	Q96BI1	SLC22A18	2.A.1.2	MFS_1	Solute carrier family 22 member 18	10	6e9cA	MFS^	o		o							also has an antisense gene (SLC22A18AS)
SLC22	Q7L0J3	SV2A (SLC22B1)	2.A.1.22	Sugar_tr	Synaptic vesicle glycoprotein 2A	12	4j05A	MFS^	o	o	o						galactose [PubChem:6036,PMID:25326386]	also binds levetiracetam [PubChem:5284583,PMID:15210974], seletracetam [PubChem:9942725,PMID:18183537], brivaracetam [PubChem:9837243,PMID:14736235,PMID:17785672].
SLC22	Q7L1I2	SV2B (SLC22B2)	2.A.1.22	MFS_1	Synaptic vesicle glycoprotein 2B	12	4j05A	MFS^	o		o
SLC22	Q496J9	SV2C (SLC22B3)	2.A.1.22	MFS_1	Synaptic vesicle glycoprotein 2C	12	4j05A	MFS^	o		o							neuronal receptor of botulinum toxin A [PMID:31783045]
SLC22	Q8N4V2	SVOP (SLC22B4)	2.A.1.82	Sugar_tr	Synaptic vesicle 2-related protein	12	4zw9A	MFS^	o	o	o						nicotinate [PubChem:937,PMID:21953179]; binds nucleotides in the TM region: ATP [PubChem:5957,PMID:19390693]; GTP [PubChem:135398633,PMID:19390693]; TTP [PubChem:64968,PMID:19390693]; CTP [PubChem:6176,PMID:19390693]; NAD [PubChem:5892,PMID:19390693]	also binds 8-azido-ATP [PubChem:2735431,PMID:19390693]
SLC22	Q8N434	SVOPL (SLC22B5)	2.A.1.82	MFS_1	Putative transporter SVOPL	10	4j05A	MFS^	o		o
SLC33	Q96ES6	MFSD3	2.A.1.57	Acatn	Major facilitator superfamily domain-containing protein 3	12	7dl9A	MFS^	o		o
SLC35	Q24JQ0	TMEM241	2.A.7.13	TPT	Transmembrane protein 241	10	5ogeD	NST§	o		o
SLC42	P18577	RHCE	1.A.11.4	Ammonium_transp	Blood group Rh(CE) polypeptide	11	3hd6A	Amt§	o		o				x			defines the Rh blood group, likely has a structural role in assembling the gas metabolon [PMID:18832935]
SLC42	Q02161	RHD	1.A.11.4	Ammonium_transp	Blood group Rh(D) polypeptide	11	3hd6A	Amt§	o		o				x			defines the Rh blood group, likely has a structural role in assembling the gas metabolon [PMID:18832935]
SLC51A	Q6ZMB5	TMEM184A	2.A.82	Solute_trans_a	Transmembrane protein 184A	7			o				x					receptor for heparin [PMID:26769966]
SLC51A	Q9Y519	TMEM184B	2.A.82	Solute_trans_a	Transmembrane protein 184B	7			o									might modulate the transport of ibuprofen [PMID:31066233]
SLC51A	Q9NVA4	TMEM184C	2.A.82	Solute_trans_a	Transmembrane protein 184C	7			o
SLC53	Q9UBH6	XPR1 (SLC53A1)	2.A.94	EXS	Xenotropic and polytropic retrovirus receptor 1	8			o	o							phosphate [PubChem:1061,PMID:23791524]
SLC54	Q9Y5U8	MPC1 (SLC54A1)	2.A.105	MPC	Mitochondrial pyruvate carrier 1	2*				o							pyruvate [PubChem:107735,PMID:22628554,PMID:22628558]
SLC54	O95563	MPC2 (SLC54A2)	2.A.105	MPC	Mitochondrial pyruvate carrier 2	3			o	o							pyruvate [PubChem:107735,PMID:22628558]
SLC54	P0DKB6	MPC1L (SLC54A3)	2.A.105	MPC	Mitochondrial pyruvate carrier 1-like protein	2*				o							pyruvate [PubChem:107735,PMID:27317664]
SLC55	O95202	LETM1 (SLC55A1)	2.A.97	LETM1	Mitochondrial proton/calcium exchanger protein	1**				o							K+/H+ [PubChem:813,PubChem:1038,PMID:15138253,PMID:17925330,PMID:17541427,PMID:20197279]	Ca2+/H+ transport function [PMID:19797662,PMID:27669901] is debated [PMID:24616706].
SLC55	Q2VYF4	LETM2 (SLC55A2)	2.A.97	LETM1	LETM1 domain-containing protein LETM2, mitochondrial	1**
SLC55	Q6P1Q0	LETMD1 (SLC55A3)	2.A.97	LETM1	LETM1 domain-containing protein 1	1**
SLC56	Q9H9B4	SFXN1 (SLC56A1)	2.A.54	Mtc	Sideroflexin-1	5			o	o							L-serine [PubChem:5951,PMID:30442778]
SLC56	Q96NB2	SFXN2 (SLC56A2)	2.A.54	Mtc	Sideroflexin-2	5			o
SLC56	Q9BWM7	SFXN3 (SLC56A3)	2.A.54	Mtc	Sideroflexin-3	4			o									expressed in the mitochondria of neurons [PMID:31177362]
SLC56	Q6P4A7	SFXN4 (SLC56A4)	2.A.54	Mtc	Sideroflexin-4	5			o									knockout affects Fe-S biogenesis [PMID:31873120], and mutations can be causative of macrocytic anemia [PMID:24119684]
SLC56	Q8TD22	SFXN5 (SLC56A5)	2.A.54	Mtc	Sideroflexin-5	4			o
SLC57	Q7RTP0	NIPA1 (SLC57A1)	2.A.7.25	Mg_trans_NIPA	Magnesium transporter NIPA1	9	5i20D	NST§	o	o	o						Mg2+ [PubChem:888,PMID:17166836,PMID:18667602]; to a lesser extent Sr2+ [PubChem:104798,PMID:17166836,PMID:18667602],Fe2+ [PubChem:27284,PMID:17166836,PMID:18667602],Co2+ [PubChem:104729,PMID:17166836,PMID:18667602]
SLC57	Q8N8Q9	NIPA2 (SLC57A2)	2.A.7.25	Mg_trans_NIPA	Magnesium transporter NIPA2	9	6ukjA	NST§	o	o	o						very specific to Mg2+ [PubChem:888,PMID:18667602]
SLC57	Q6NVV3	NIPAL1 (SLC57A3)	2.A.7.25	Mg_trans_NIPA	Magnesium transporter NIPA3	9	6ukjA	NST§	o	o	o						Mg2+ [PubChem:888,PMID:18667602]; Sr2+ [PubChem:104798,PMID:18667602]; Ba2+ [PubChem:104810,PMID:18667602]; Fe2+ [PubChem:27284,PMID:18667602]; Cu2+ [PubChem:27099,PMID:18667602]
SLC57	Q9H841	NIPAL2 (SLC57A4)	2.A.7.25	Mg_trans_NIPA	NIPA-like protein 2	9	6ukjA	NST§	o	o	o						Mg2+ [PubChem:888,PMID:18667602]; Sr2+ [PubChem:104798,PMID:18667602]; Ba2+ [PubChem:104810,PMID:18667602]	NIPA4 referenced in [PMID:18667602] points to GenBank entry NM_024759, which corresponds to NIPAL2/SLC57A4, in contrast to the nomenclature in UniProt.
SLC57	Q6P499	NIPAL3 (SLC57A5)	2.A.7.25	Mg_trans_NIPA	NIPA-like protein 3	9	6ukjA	NST§	o		o							knockout mice have a pleiotropic phenotype [PMID:19738379]
SLC57	Q0D2K0	NIPAL4 (SLC57A6)	2.A.7.25	Mg_trans_NIPA	Magnesium transporter NIPA4	9	6ukjA	NST§	o		o							associated with autosomal recessive congenital ichthyosis [PMID:20301593]
SLC58	Q9H0U3	MAGT1 (SLC58A1)	1.A.76.1	OST3_OST6	Magnesium transporter protein 1	4	6s7tH	MagT	o	o	x						Mg2+ [PubChem:888,PMID:15804357]	might have a channel-like mechanism [PMID:19940067].
SLC58	Q13454	TUSC3 (SLC58A2)	1.A.76.1	OST3_OST6	Tumor suppressor candidate 3	4	6s7tH	MagT	o	o							Mg2+ [PubChem:888,PMID:18667602,PMID:19940067], Fe2+ [PubChem:27284,PMID:18667602,PMID:19940067], Cu2+ [PubChem:27099,PMID:18667602,PMID:19940067], Mn2+ [PubChem:27854,PMID:19940067]
SLC58	B4DH36		1.A.76.2	OST3_OST6	cDNA FLJ52625	0***	6s7oH	MagT
SLC58	Q9NRP0	OSTC	1.A.76.2	OST3_OST6	Oligosaccharyltransferase complex subunit OSTC	3	6s7oH	MagT	o									related to congenital disorders of glycosylation [PMID:32267060]
SLC58	Q8TBU1	OSTCL	1.A.76.2	OST3_OST6	Oligosaccharyltransferase complex subunit-like	3	6ftg3	MagT	o
SLC59	Q8NA29	MFSD2A (SLC59A1)	2.A.2.3	MFS_2	Sodium-dependent lysophosphatidylcholine symporter 1	11	7mjsX	MFS^	o	o	o						LPC DHA (docosahexaenoic acid) [PubChem:10415542,PMID:24828044]; LPC palmitate [PubChem:460602,PMID:24828044]	also transports TopFluor LPE [CAS:2260795-55-7,PMID:24828044]
SLC59	A6NFX1	MFSD2B (SLC59A2)	2.A.2.3	MFS_2	Major facilitator superfamily domain-containing protein 2B	10	7mjsX	MFS^	o	o	o						sphingosine-1-phosphate (S1P) [PubChem:5283560,PMID:29563527,PMID:29045386,PMID:33785361]
SLC59	Q6NUT3	MFSD12	2.A.2.7	MFS_2	Major facilitator superfamily domain-containing protein 12	12	7mjsX	MFS^	o	o	o						cysteine [PubChem:5862,PMID:33208952]	plays a role in skin pigmentation [PMID:29025994]
SLC59	Q14CX5	MFSD13A	2.A.2.3	MFS_2	Transmembrane protein 180	11	7mjsX	MFS^	o		o
SLC60	Q8N468	MFSD4A (SLC60A1)	2.A.1.7	MFS_1	Major facilitator superfamily domain-containing protein 4A	12	4j05A	MFS^	o		o
SLC60	Q5TF39	MFSD4B (SLC60A2)	2.A.1.7	MFS_1	Sodium-dependent glucose transporter 1	12	7ckoA	MFS^	o	o	o						alpha-methyl-d-glucopyranoside [PubChem:64947,PMID:12590146]; D-glucose [PubChem:5793,PMID:12590146]; urea [PubChem:1176,PMID:26423860]
SLC61	Q6N075	MFSD5 (SLC61A1)	2.A.1.40	MFS_5	Molybdate-anion transporter	12	6vbgA	MFS^	o	o	o						molybdate [PubChem:24621,PMID:21464289]
SLC62	Q9HCJ1	ANKH (SLC62A1)	2.A.66.9	ANKH	Progressive ankylosis protein homolog	8	4z3pA	MATE§	o	o	o						pyrophosphate [PubChem:644102,PMID:10894769]
SLC63	Q9H2V7	SPNS1 (SLC63A1)	2.A.1.49	MFS_1	Protein spinster homolog 1	12	6v4dA	MFS^	o		o
SLC63	Q8IVW8	SPNS2 (SLC63A2)	2.A.1.49	MFS_1	Protein spinster homolog 2	11	7mjsX	MFS^	o	o	o						sphingosine-1-phosphate (S1P) [PubChem:5283560,PMID:19074308,PMID:21084291]	also transports phosphorylated Fingolimod (FTY720-P) [PubChem:9908268,PMID:21084291]; dihydrosphingosine-1-phosphate (DH-S1P) [PubChem:644260,PMID:21084291]; phyto-S1P [PubChem:10883829,PMID:21084291]; C17-S1P [PubChem:5283559,PMID:21084291]
SLC63	Q6ZMD2	SPNS3 (SLC63A3)	2.A.1.49	MFS_1	Protein spinster homolog 3	12	7mjsX	MFS^	o		o
SLC64	Q9HC07	TMEM165 (SLC64A1)	2.A.106.2	UPF0016	Transmembrane protein 165	6			o	o							Ca2+/H+ [PubChem:271,PubChem:1038,PMID:23569283,PMID:27008884]; Mn2+ [PubChem:27854,PMID:27008884,PMID:28270545]
SLC65	O15118	NPC1 (SLC65A1)	2.A.6.6	Patched	NPC intracellular cholesterol transporter 1	13	6w5rA	RND^	o	o	o						cholesterol [PubChem:5997,PMID:17989073,PMID:17989072,PMID:27410046]
SLC65	Q9UHC9	NPC1L1 (SLC65A2)	2.A.6.6	Patched	NPC1-like intracellular cholesterol transporter 1	13	6v3hA	RND^	o	o	o						cholesterol [PubChem:5997,PMID:14976318]
SLC65	Q13635	PTCH1	2.A.6.6	Patched	Protein patched homolog 1	12	6n7kD	RND^	o	o	o						cholesterol [PubChem:5997,PMID:33199907]	might be a multi-drug transporter [PMID:30110910]
SLC65	Q9Y6C5	PTCH2	2.A.6.6	Patched	Protein patched homolog 2	12	6n7kD	RND^	o		o						likely cholesterol [PubChem:5997,PMID:33199907] based on functional similarity to PTCH1
SLC65	Q96NR3	PTCHD1	2.A.6.6	Patched	Patched domain-containing protein 1	11	7dzpA	RND^	o		o							associated with autism spectrum disorder and intellectual disability [PMID:20844286], might be related to the transport of a metabolite in the kynurenine pathway [PMID:31515500]
SLC65	Q3KNS1	PTCHD3	2.A.6.6	Patched	Patched domain-containing protein 3	8	6w5rA	RND^	o		o
SLC65	Q6ZW05	PTCHD4	2.A.6.6	Patched	Patched domain-containing protein 4	12	6w5rA	RND^	o		o
SLC65	Q12770	SCAP	2.A.6.6	Patched	Sterol regulatory element-binding protein cleavage-activating protein	8	7etwB	RND (half)	o	o			x				cholesterol [PubChem:5997,PMID:33446483], 25-hydroxycholesterol [PubChem:65094,PMID:33446483]	probably a cholesterol sensor instead of a transporter [PMID:33446483]
SLC65	P04035	HMGCR	2.A.6.6	Patched	3-hydroxy-3-methylglutaryl-coenzyme A reductase	7	6m49B	RND (half)	o					x			probably sterols [PMID:35386193]	rate-limiting enzyme in cholesterol biosynthesis, highly expressed in liver [25650254], showing similarity to TC #2.A.6.6 and Patched proteins, also containing the Sterol-sensing domain, which probably senses cholesterol levels and initiates protein degradation upon interaction with INSIG [PMID:22143767,PMID:35386193]
SLC66	Q6ZP29	PQLC2 (SLC66A1)	2.A.43.2	PQ-loop	Lysosomal amino acid transporter 1 homolog	7	5xpdA	SWEET^	o	o	o						L-Arg [PubChem:6322,PMID:22822152]; L-Lys [PubChem:5962,PMID:22822152]; L-His [PubChem:6274,PMID:22822152]; L-canavanine [PubChem:439202,PMID:23169667]; L-ornithine [PubChem:6262,PMID:23169667]; cysteamine-cysteine mixed disulfide [PubChem:424083,PMID:23169667]
SLC66	Q8N2U9	PQLC1 (SLC66A2)	2.A.43	PQ-loop	PQ-loop repeat-containing protein 1	6	5xpdA	SWEET^	o		o
SLC66	Q8N755	PQLC3 (SLC66A3)	2.A.43.3	PQ-loop	PQ-loop repeat-containing protein 3	4	5xpdA	SWEET^	o		o
SLC66	O60931	CTNS (SLC66A4)	2.A.43.1	PQ-loop	Cystinosin	7	5xpdA	SWEET^	o	o	o						L-cystine [PubChem:67678,PMID:11689434]; L-selenocystine [PubChem:207306]; L-cystathionine [PubChem:439258]; H+ [PubChem:1038,PMID:11689434,PMID:22232659]
SLC66	O75352	MPDU1 (SLC66A5)	2.A.43.3	PQ-loop	Mannose-P-dolichol utilization defect 1 protein	7	5xpdA	SWEET^	o		o							linked to congenital disorder of glycosylation [PMID:29721919,PMID:11733564]
SLC66	A1A4F0	PQLC2L	2.A.43.2	PQ-loop	Putative uncharacterized protein PQLC2L	0***	5xpdA	SWEET^			o
pSLC.ARV1	Q9H2C2	ARV1	9.A.19	Arv1	Protein ARV1	3			o									might play a role in membrane sterol homeostasis [PMID:23668914] or the flipping of a GPI intermediate [PMID:32449190], also linked to epileptic encephalopathy [PMID:32462292]
pSLC.Battenin	Q13286	CLN3	2.A.57.5	CLN3	Battenin	6	6ob7A	MFS^	o		o							linked to Batten/CLN3 disease [PMID:34274435]
pSLC.CLCN	P35523	CLCN1	2.A.49.2	Voltage_CLC	Chloride channel protein 1	10	6coyA	CLC^	o	o	x						channel for chloride [PubChem:312,PMID:9565403]; thiocyanate [PubChem:9322,PMID:9565403]; perchlorate [PubChem:123351,PMID:9565403]; bromide [PubChem:259,PMID:9565403]; nitrate [PubChem:943,PMID:9565403]; chlorate [PubChem:104770,PMID:9565403]; iodide [PubChem:30165,PMID:9565403]	linked to myotonia [PMID:29845874]
pSLC.CLCN	P51788	CLCN2	2.A.49.2	Voltage_CLC	Chloride channel protein 2	10	6coyA	CLC^	o	o	x						channel for chloride [PubChem:312,PMID:1311421]; bromide [PubChem:259,PMID:1311421]; iodide [PubChem:30165,PMID:1311421]	associated with a variety of diseases [PMID:28534947]
pSLC.CLCN	P51790	CLCN3	2.A.49.2	Voltage_CLC	H(+)/Cl(-) exchange transporter 3	10	7cq5D	CLC^	o	o	o						antiport of chloride [PubChem:312,PMID:29917234]; and H+ [PubChem:1038,PMID:29917234]	present in endosomal compartments and synaptic vesicles [PMID:11182090], also in synaptic-like microvesicles (SLMV) [PMID:15073168]
pSLC.CLCN	P51793	CLCN4	2.A.49.2	Voltage_CLC	H(+)/Cl(-) exchange transporter 4	10	7cq5D	CLC^	o	o	o						antiport of chloride [PubChem:312,PMID:16034421,PMID:16034422]; and H+ [PubChem:1038,PMID:16034421,PMID:16034422]; also nitrate [PubChem:943,PMID:9873029]; bromide [PubChem:259,PMID:9873029]; iodide [PubChem:30165,PMID:9873029]
pSLC.CLCN	P51795	CLCN5	2.A.49.2	Voltage_CLC	H(+)/Cl(-) exchange transporter 5	10	7cq5D	CLC^	o	o	o						antiport of chloride [PubChem:312,PMID:16034421,PMID:16034422]; and H+ [PubChem:1038,PMID:16034421,PMID:16034422]; also nitrate [PubChem:943,PMID:9873029]; bromide [PubChem:259,PMID:9873029]; iodide [PubChem:30165,PMID:9873029]	linked to Dent's disease [PMID:7874126,PMID:8575751,PMID:8559248]
pSLC.CLCN	P51797	CLCN6	2.A.49.3	Voltage_CLC	Chloride transport protein 6	10	7cq5D	CLC^	o	o	o						antiport of chloride [PubChem:312,PMID:20466723]; and H+ [PubChem:1038,PMID:20466723]; also nitrate [PubChem:943,PMID:20466723]; iodide [PubChem:30165,PMID:20466723]	expressed in late endosomes of the neurons [PMID:16950870]
pSLC.CLCN	P51798	CLCN7	2.A.49.3	Voltage_CLC	H(+)/Cl(-) exchange transporter 7	10	7cq5D	CLC^	o	o	o						antiport of chloride [PubChem:312,PMID:18449189]; and H+ [PubChem:1038,PMID:18449189]	expressed in lysosomes [PMID:18449189], associated with osteopetrosis [PMID:11207362], obligate partner of Ostm1 [PMID:16525474]
pSLC.CLCN	P51800	CLCNKA	2.A.49.2	Voltage_CLC	Chloride channel protein ClC-Ka	10	6qvuA	CLC^	o	o	x						channel for chloride [PubChem:312,PMID:11734858]; bromide [PubChem:259,PMID:11734858]; nitrate [PubChem: 943,PMID:11734858]; iodide [PubChem:30165,PMID:11734858]	expressed in the kidney [PMID:8041726] and cochlea [PMID:11734858], interacts with the beta-subunit barttin [PMID:9326936]
pSLC.CLCN	P51801	CLCNKB	2.A.49.2	Voltage_CLC	Chloride channel protein ClC-Kb	10	6qvuA	CLC^	o	o	x						channel for chloride [PubChem:312,PMID:11734858]; bromide [PubChem:259,PMID:11734858]; nitrate [PubChem: 943,PMID:11734858]; iodide [PubChem:30165,PMID:11734858]	expressed in the kidney [PMID:8041726] and cochlea [PMID:11734858], associated with Bartter's syndrome [PMID:9326936], interacts with the beta-subunit barttin [PMID:9326936]
pSLC.CNNM	Q9NRU3	CNNM1	1.A.112	DUF21	Metal transporter CNNM1	4	7m1tA	CorB§	o		o							expressed in brain and testis [PMID:22399287]
pSLC.CNNM	Q9H8M5	CNNM2	1.A.112	DUF21	Metal transporter CNNM2	3	7m1tA	CorB§	o	o	o						Mg2+ [PubChem:888,PMID:15899945]; Co2+ [PubChem:104729,PMID:15899945]; Mn2+ [PubChem:27854,PMID:15899945]; Sr2+ [PubChem:104798,PMID:15899945]; Ba2+ [PubChem:104810,PMID:15899945]; Cu2+ [PubChem:27099,PMID:15899945]; Fe2+ [PubChem:27284,PMID:15899945]; Na+ [PubChem:923,PMID:21397062]	expressed in kidney, lung, spleen, testis [PMID:22399287]; linked to dominant hypomagnesemia [PMID:21397062]; Mg2+ transport activity has been debated [PMID:27068403,PMID:29383729]
pSLC.CNNM	Q8NE01	CNNM3	1.A.112	DUF21	Metal transporter CNNM3	4	7m1tA	CorB§	o		o							expressed in kidney, brain, lung, spleen, heart [PMID:22399287]
pSLC.CNNM	Q6P4Q7	CNNM4	1.A.112	DUF21	Metal transporter CNNM4	3	7m1tA	CorB§	o		o						Mg2+? [PubChem:888,PMID:24339795]; maybe antiport of Na+ [PubChem:923,PMID:24339795]	expressed in the basolateral membrane of intestinal epithelia [PMID:24339795]; linked to Jalili syndrome [PMID:19200525,PMID:19200527]
pSLC.CitMHS	Q04671	OCA2	2.A.45.2	CitMHS	P protein	12	7jskA	AbgT§	o		o						maybe chloride [PubChem:312,PMID:25513726]	related to melanosome function and albinism [PMID:7761348,PMID:7991586]
pSLC.Dispatched	Q96F81	DISP1	2.A.6.9	Patched	Protein dispatched homolog 1	12	6td6A	RND^	o	x	o						hedgehog protein [PMID:10619433,PMID:12372301]	releases the mature hedgehog protein (~20 kDa) from the plasma membrane to the extracellular space, binding its attached cholesterol moiety
pSLC.Dispatched	A7MBM2	DISP2	2.A.6.9	MMPL	Protein dispatched homolog 2	12	6xe6A	RND^	o		o
pSLC.Dispatched	Q9P2K9	DISP3	2.A.6	Patched	Protein dispatched homolog 3	12	6td6A	RND^	o	o	o						cholesterol? [PubChem:5997,PMID:19179482]	expressed in neural cell types [PMID:28134287, might be related to thyroid hormone levels [PMID:19179482]
pSLC.GPR155	Q7Z3F1	GPR155	2.A.69.3	Mem_trans	Integral membrane protein GPR155	17	6lgvA	NhaA^	o		o							homologous to the Drosophila anchor protein [PMID:29735293]
pSLC.LAPTM	B4E0C1		2.A.74.1	Mtp	cDNA FLJ61683, moderately similar to Lysosomal-associated multitransmembrane protein	4			o
pSLC.LAPTM	Q15012	LAPTM4A	2.A.74.1	Mtp	Lysosomal-associated transmembrane protein 4A	4	6wvgA	Tspn	o	o							thymidine [PubChem:5789,PMID:8621662]; uridine [PubChem:6029,PMID:8621662]	localized to late endosomes/lysosomes [PMID:10519401], also seems to be involved in multi-drug resistance [PMID:10212276]
pSLC.LAPTM	Q86VI4	LAPTM4B	2.A.74.1	Mtp	Lysosomal-associated transmembrane protein 4B	4			o	o							maybe ceramide [PubChem:5702612,PMID:26280656]	also seems to be involved in multi-drug resistance [PMID:20711237]
pSLC.LAPTM	Q13571	LAPTM5	2.A.74.1	Mtp	Lysosomal-associated transmembrane protein 5	5	6wvgA	Tspn	o									localized to lysosomes [PMID:8661146]
pSLC.LMBR-A	Q9NUN5	LMBRD1	9.A.54.1	LMBR1	Probable lysosomal cobalamin transporter	9			o									related to B12 vitamin transport [PMID:27456980]
pSLC.LMBR-B	Q8WVP7	LMBR1		LMBR1	Limb region 1 protein homolog	9			o									associated with preaxial polydactyly [PMID:10945466,PMID:11606546]
pSLC.LMBR-B	Q6UX01	LMBR1L	9.A.54.1	LMBR1	Protein LMBR1L	9			o				x					lipocalin-1 receptor [PMID:23964685]
pSLC.LMBR-B	Q68DH5	LMBRD2	9.A.54.3	LMBR1	LMBR1 domain-containing protein 2	9			o						x			may play a role in beta-2-AR and AT1R receptor internalization [PMID:28388415]
pSLC.MFSD1	Q9H3U5	MFSD1	2.A.1.53	MFS_1	Major facilitator superfamily domain-containing protein 1	11	7mjsX	MFS^	o		o							affected by altered nutrient intake [PMID:27981419], physically interacts with GLMP [PMID:31661432,PMID:32959924]
pSLC.MFSD6	Q6ZSS7	MFSD6	2.A.1.65	MFS_1_like	Major facilitator superfamily domain-containing protein 6	12	7bp3A	MFS^	o		o						sugars? [PMID:12620118]	its homolog from D. melanogaster is Sugar baby, which plays a role in life span and is related to a bacterial maltose permease [PMID:12620118], related to energy consumption in mice [PMID:31906755]
pSLC.MFSD6	Q8IWD5	MFSD6L	2.A.1.65	MFS_1_like	Major facilitator superfamily domain-containing protein 6-like	11	4m64A	MFS^	o		o
pSLC.RFT1	Q96AA3	RFT1	2.A.66.3	Rft-1	Protein RFT1 homolog	12	6cc4A	MATE§	o		o							might be a scramblase of lipid-linked origosaccharides [PMID:11807558], however, this has been disputed [PMID:33446867]
pSLC.SIDT	Q9NXL6	SIDT1	1.A.79.1	SID-1_RNA_chan	SID1 transmembrane family member 1	11			o	o							cholesterol [PubChem:5997,PMID:28785058]	contradicts with originally proposed function in RNA uptake [PMID:21474576]
pSLC.SIDT	Q8NBJ9	SIDT2	1.A.79.1	SID-1_RNA_chan	SID1 transmembrane family member 2	10			o	o							cholesterol [PubChem:5997,PMID:28785058]	contradicts with proposed function in RNA uptake [PMID:27046251]
pSLC.STAR	Q14849	STARD3	9.B.64	MENTAL	StAR-related lipid transfer protein 3	4			o								probably cholesterol [PubChem:5997,PMID:15976441,PMID:15718238,PMID:12070139]	localizes to late endosomes [PMID:11053434]
pSLC.STAR	O95772	STARD3NL	9.B.64	MENTAL	STARD3 N-terminal-like protein	4			o	o							binds cholesterol [PubChem:5997,PMID:15718238]
pSLC.STRA	Q9BX79	STRA6	2.A.90.1	RBP_receptor	Receptor for retinol uptake STRA6	9	5sy1A	STRA6§	o	o	o						retinol [PubChem:445354,PMID:22815070]	expressed in the basolateral membrane of the retinal pigment epithelium and various other tissues [PMID:9203140,PMID:17255476], linked to Matthew-Wood syndrome [PMID:19309693]
pSLC.TMCO3	Q6UWJ1	TMCO3	2.A.37.1	Na_H_Exchanger	Transmembrane and coiled-coil domain-containing protein 3	10	6z3yA	NhaA^	o		o							putative Na+/H+ exchanger, based on similarity
pSLC.TMEM14	Q9Y6G1	TMEM14A	2.A.126.1	Tmemb_14	Transmembrane protein 14A	3	2lopA	TMEM14	o									may be involved in the regulation of the mitochondrial membrane potential [PMID:21723035]
pSLC.TMEM14	Q9NUH8	TMEM14B	2.A.126.1	Tmemb_14	Transmembrane protein 14B	4	2losA	TMEM14	o
pSLC.TMEM14	Q9P0S9	TMEM14C	2.A.126.1	Tmemb_14	Transmembrane protein 14C	4	2losA	TMEM14	o	o							protoporphyrinogen IX [PubChem:121893,PMID:25157825]	localizes to the inner mitochondrial membrane [PMID:25157825], there are further links to its involvement in heme synthesis [PMID:32968076]
pSLC.TMEM14	A8MWL7	TMEM14DP	2.A.126.1	Tmemb_14	Transmembrane protein 14DP	4	2losA	TMEM14	o									might be a pseudogene
pSLC.TMEM41-64	Q96HV5	TMEM41A	9.B.27.1	SNARE_assoc	Transmembrane protein 41A	5			o
pSLC.TMEM41-64	Q5BJD5	TMEM41B	9.B.27.1	SNARE_assoc	Transmembrane protein 41B	6			o	o							scramblase of cholesterol [PubChem:5997,PMID:34074213]; phosphatidylserine [PubChem:9547096,PMID:34074213]	localized to the ER [PMID:30093494], ab initio structure prediction shows transporter-like features [PMID:33520197,PMID:33771928], required factor for SARS-CoV-2 and flavivirus infection [PMID:33052332,PMID:33338421]
pSLC.TMEM41-64	Q6YI46	TMEM64	9.B.27.5	SNARE_assoc	Transmembrane protein 64	6			o						x			associates with SERCA and modulates its function [PMID:23395171]
pSLC.TMEM104	Q8NE00	TMEM104	2.A.18.10	Aa_trans	Transmembrane protein 104	11	7kgvB	APC^	o		o							might be a housekeeping gene [PMID:28386932]
pSLC.TMEM144	Q7Z5S9	TMEM144	2.A.7.8	TMEM144	Transmembrane protein 144	10	5i20D	NST§	o		o							linked to bovine milk cholesterol content [PMID:30185830]
pSLC.TMEM163	Q8TC26	TMEM163	2.A.4.8	Cation_efflux	Transmembrane protein 163	6	6xpeA	CDF^	o	o	o						Zn2+ [PubChem:32051,PMID:27917477,PMID:31697912]	expressed in synaptic vesicles [PMID:17623043], linked to Parkinson's disease [PMID:25064009]
pSLC.TMEM205	Q6UW68	TMEM205	9.A.55.1	DUF4149	Transmembrane protein 205	4			o									might be involved in cisplatin resistance [PMID:20589834,PMID:32789331]
pSLC.TMEM234	Q8WY98	TMEM234	2.A.7.32	TMEM234	Transmembrane protein 234	3	6ukjA	NST§	o		o							knockdown causes proteinurea in zebrafish [PMID:26377798]
pSLC.TMEM245	Q9H330	TMEM245	2.A.86	AI-2E_transport	Transmembrane protein 245	14			o
pSLC.TSPO	P30536	TSPO	9.A.24.1	TspO_MBR	Translocator protein	5	2mgyA	TSPO	o	o							protoporphyrin IX [PubChem:4971,PMID:3031675,PMID:25635101], cholesterol [PubChem:5997,PMID:9925760]	might be involved in cholesterol import into mitochondria [PMID:9925760,PMID:17692008], however, diverse other function have been suggested [PMID:34191248]
pSLC.TSPO	Q5TGU0	TSPO2	9.A.24.1	TspO_MBR	Translocator protein 2	5	4ryoA	TSPO	o	o							5-aminolevulinic acid [PubChem:137,PMID:31989647]	expressed in erythrocytes [PMID:21795748]
pSLC.UNC93	O43934	MFSD11	2.A.1.58	UNC-93	UNC93-like protein MFSD11	12	6vbgA	MFS^	o		o							expressed in neurons, might play a role in energy homeostasis [PMID:27272503]
pSLC.UNC93	Q86WB7	UNC93A	2.A.1.58	UNC-93	Protein unc-93 homolog A	11	7c77B	MFS^	o		o							could play an ion transporter role in the kidney [PMID:33163493]
pSLC.UNC93	Q9H1C4	UNC93B1	2.A.1.58	UNC-93	Protein unc-93 homolog B1	12	7cynC	MFS^	o		o				x			functions as a trafficking chaperone for recruiting toll-like receptors to the endolysosomes [PMID:18305481]
pSLC.XK	P51811	XK	2.A.112.1	XK-related	Membrane transport protein XK	10	7p14A	XK§	o		o							part of the Kell blood group complex [PMID:16431037], linked to McLeod syndrome [PMID:11761473]
pSLC.XK	Q5GH77	XKR3	2.A.112.1	XK-related	XK-related protein 3	10	7p14A	XK§	o		o							expressed in the testes [PMID:16431037]
pSLC.XK	Q5GH76	XKR4	2.A.112.1	XK-related	XK-related protein 4	10	7p14A	XK§	o	o	o						phosphatidylserine [PubChem:9547096,PMID:25231987]	probably a scramblase [PMID:25231987] expressed in the brain [PMID:25231987]
pSLC.XK	Q6UX68	XKR5	2.A.112.1	XK-related	XK-related protein 5	5	7p14A	XK§	o		o
pSLC.XK	Q5GH73	XKR6	2.A.112.1	XK-related	XK-related protein 6	7	7p14A	XK§	o		o							associated with depression and neuroticism [PMID:32109668,PMID:29559929,PMID:28552732], epilepsy [PMID:28533195], lupus erythematosus [PMID:29967481,PMID:20947557], and serum cholesterol and lipid levels [PMID:32024373,PMID:20160193]
pSLC.XK	Q5GH72	XKR7	2.A.112.1	XK-related	XK-related protein 7	7	7p14A	XK§	o		o
pSLC.XK	Q9H6D3	XKR8	2.A.112.1	XK-related	XK-related protein 8	8	7p14A	XK§	o	o	o						phosphatidylserine [PubChem:9547096,PMID:23845944]	functions as a scramblase [PMID:23845944]
pSLC.XK	Q5GH70	XKR9	2.A.112.1	XK-related	XK-related protein 9	8	7p14A	XK§	o	o	o						phosphatidylserine [PubChem:9547096,PMID:25231987]	probably a scramblase [PMID:25231987] expressed in the intestine [PMID:25231987]
pSLC.XK	Q6PP77	XKRX	2.A.112.1	XK-related	XK-related protein 2	10	7p14A	XK§	o		o							expressed mostly in placenta and adrenal gland [PMID:16431037]
(1-8) indicate satisfaction of numbered SLC-like criteria (see main text): "o": satisfied, "x": violated, empty: unknown
* MPC proteins function as heterodimers [PMID:22628554,PMID:30979775]
** LETM proteins have been exceptionally included, since their classification as SLC55 had already started before the compilation of our SLC-likeness criteria
*** while UniProt reports zero TM segments, the sequence of these proteins align with at least 3 TM segments of other proteins of their families in our alignments
^ Fold families where alternating access mechanism has been established:
Fold name	PMID references
APC	27023848, 23654302, 20562855
CDF	34458794
CLC	27023848, 19745816, 24747941, 25631353, 14985752
MFS	27023848, 26098515, 23403214
NhaA	27023848, 23995679, 15988517, 21976025, 24317697, 25426802, 25426803, 25422503, 26828964
RND	16915237, 16946072
SWEET	25186729, 25598322, 25378180
§ Fold families where transport mechanism has been suggested:
Fold name	PMID references
AbgT	27023848, 25892120, 25818299, 34714659
Amt	32662768, 35196127
CorB	34188059
MATE	27023848, 23535598, 24141706, 23341609, 26246409
NST	35235350
STRA6	27563101
XK	34263724, 34625749
